# A catalog of microbial genes from the bovine rumen unveils a specialized and diverse biomass-degrading environment

**DOI:** 10.1101/272690

**Authors:** Junhua Li, Huanzi Zhong, Yuliaxis Ramayo-Caldas, Nicolas Terrapon, Vincent Lombard, Gabrielle Potocki-Veronese, Jordi Estellé, Milka Popova, Ziyi Yang, Hui Zhang, Fang Li, Shanmei Tang, Weineng Chen, Bing Chen, Jiyang Li, Jing Guo, Cécile Martin, Emmanuelle Maguin, Xun Xu, Huanming Yang, Jian Wang, Lise Madsen, Karsten Kristiansen, Bernard Henrissat, Stanislav D. Ehrlich, Diego P. Morgavi

## Abstract

**Background:** The rumen microbiota provides essential services to its host and, through its role in ruminant production, contributes to human nutrition and food security. A thorough knowledge of the genetic potential of rumen microbes will provide opportunities for improving the sustainability of ruminant production systems. The availability of gene reference catalogs from gut microbiomes has advanced the understanding of the role of the microbiota in health and disease in humans and other mammals. In this work, we established a catalog of reference prokaryote genes from the bovine rumen.

**Results:** Using deep metagenome sequencing we identified 13,825,880 non-redundant prokaryote genes from the bovine rumen. Compared to human, pig and mouse gut metagenome catalogs, the rumen is larger and richer in functions and microbial species associated with the degradation of plant cell wall material and production of methane. Genes encoding enzymes catalyzing the breakdown of plant polysaccharides showed a particularly high richness that is otherwise impossible to infer from available genomes or shallow metagenomics sequencing. The catalog expands by several folds the dataset of carbohydrate-degrading enzymes described in the rumen. Using an independent dataset from a group of 77 cattle fed 4 common dietary regimes, we found that only <0.1% of genes were shared by all animals, which contrast with a large overlap for functions, i.e. 63% for KEGG functions. Different diets induced differences in the relative abundance rather than the presence or absence of genes explaining the great adaptability of cattle to rapidly adjust to dietary changes.

**Conclusions:** These data bring new insights into functions, carbohydrate-degrading enzymes and microbes of the rumen that is complementing the available information on microbial genomes. The catalog is a significant biological resource enabling deeper understanding of phenotypes and biological processes and will be expanded as new data is made available.
