## Supplementary material for "A catalog of microbial genes from the bovine rumen unveils a specialized and diverse biomass-degrading environment": S_Table 4

### Sheet: sheet1
Supplementary Table 13 Metagenomic data production from bovine rumen samples
Sample ID	Animal type (breed, sex, feeding diets)	Library insert size	Summary of reads				Summary of bases
			# Raw reads	Low quality reads (%)	Bovine reads (%)	High quality reads rate (%)	# Raw bases (Gb)	# High quality bases (Gb)
Reads information of 10 deep sequencing rumen samples
An.583	Charolais, bull, fattening diet (53% corn silage-47% concentrate)	350PE	1213954460	0.0257579	1.96103e-05	0.9742	121.395	109.494
An.552	Charolais, bull, fattening diet (53% corn silage-47% concentrate)	350PE	1367896240	0.0396102	1.59398e-05	0.9604	136.79	122.11
553-B	Charolais, bull, fattening diet (53% corn silage-47% concentrate)	350PE	1112099138	0.0102059	0.00158312	0.9882	111.21	104.233
An.554	Charolais, bull, fattening diet (53% corn silage-47% concentrate)	350PE	1374650014	0.0167045	1.07904e-05	0.9833	137.465	127.325
An.555	Charolais, bull, fattening diet (53% corn silage-47% concentrate)	350PE	1230552292	0.017253	6.83921e-06	0.9827	123.055	113.606
100058-a	Holstein, cow, Dairy cow (D)	350PE	1234837774	0.0138827	3.51892e-05	0.9861	123.484	114.232
0081-a	Holstein, cow, Dairy cow (D)	350PE	1142708054	0.012293	4.56197e-05	0.9877	114.271	106.173
7049-a	Holstein, cow, Dairy cow (D)	350PE	1147949580	0.0116754	4.35533e-05	0.9883	114.795	107.204
3042-a	Holstein, cow, Dairy cow (D)	350PE	1163199410	0.0140327	3.79075e-05	0.9859	116.32	107.681
2009040-a	Holstein, cow, Dairy cow (D)	350PE	1080653196	0.0108715	8.35088e-05	0.989	108.065	100.944
Reads information of 77 sequencing rumen samples
D500	Holstein, cow, Dairy cow (D)	350PE	27459960	0.0139462	0.0120281	0.974	2.4714	2.26492
D501	Holstein, cow, Dairy cow (D)	350PE	31461894	0.0125313	0.0108885	0.9766	2.83157	2.61457
D502	Holstein, cow, Dairy cow (D)	350PE	31217412	0.0120171	0.0103007	0.9777	2.80957	2.59728
D503	Holstein, cow, Dairy cow (D)	350PE	28408720	0.0129362	0.0106993	0.9764	2.55678	2.33648
D504	Holstein, cow, Dairy cow (D)	350PE	32363296	0.0112029	0.00937636	0.9794	2.9127	2.69655
D505	Holstein, cow, Dairy cow (D)	350PE	30154654	0.0141603	0.0117246	0.9741	2.71392	2.48134
D506	Holstein, cow, Dairy cow (D)	350PE	26353388	0.0169234	0.0145899	0.9685	2.3718	2.10924
D507	Holstein, cow, Dairy cow (D)	350PE	30055824	0.0103709	0.00918095	0.9804	2.70502	2.52442
D508	Holstein, cow, Dairy cow (D)	350PE	28286072	0.010086	0.00850567	0.9814	2.54575	2.36295
D509	Holstein, cow, Dairy cow (D)	350PE	26938168	0.0104514	0.00952522	0.98	2.42444	2.21781
D510	Holstein, cow, Dairy cow (D)	350PE	25753546	0.0101751	0.009113	0.9807	2.31782	2.11476
D511	Holstein, cow, Dairy cow (D)	350PE	27849260	0.0122419	0.0108771	0.9769	2.50643	2.21472
D513	Holstein, cow, Dairy cow (D)	350PE	26137688	0.00992444	0.00890086	0.9812	2.35239	2.15146
D514	Holstein, cow, Dairy cow (D)	350PE	26617930	0.0112383	0.0102668	0.9785	2.39561	2.1872
D515	Holstein, cow, Dairy cow (D)	350PE	28757738	0.0101956	0.00911988	0.9807	2.5882	2.36414
D516	Holstein, cow, Dairy cow (D)	350PE	21267712	0.0101569	0.009391	0.9805	1.91409	1.7478
D517	Holstein, cow, Dairy cow (D)	350PE	21450868	0.0120114	0.0109719	0.977	1.93058	1.7353
D518	Holstein, cow, Dairy cow (D)	350PE	20387670	0.0108023	0.00984669	0.9794	1.83489	1.65848
D519	Holstein, cow, Dairy cow (D)	350PE	26141210	0.0138724	0.0122267	0.9739	2.35271	2.10827
D520	Holstein, cow, Dairy cow (D)	350PE	25042446	0.0113905	0.0101889	0.9784	2.25382	2.05002
D521	Holstein, cow, Dairy cow (D)	350PE	21601090	0.0151703	0.013398	0.9714	1.9441	1.70622
D522	Holstein, cow, Dairy cow (D)	350PE	30261056	0.0121071	0.010352	0.9775	2.7235	2.43695
D523	Holstein, cow, Dairy cow (D)	350PE	25181878	0.0101893	0.00917175	0.9806	2.26637	2.03676
G1995065	Holstein, cow, Grazing (G)	350PE	32668706	0.0310136	0.0243575	0.9446	2.41748	2.12902
G1995071	Holstein, cow, Grazing (G)	350PE	58239784	0.0663818	0.0516526	0.882	4.30974	3.46742
G1996038	Holstein, cow, Grazing (G)	350PE	24908138	0.0123013	0.0109924	0.9767	2.24173	2.02203
G1999056	Holstein, cow, Grazing (G)	350PE	28936388	0.0418304	0.032871	0.9253	2.14129	1.81299
G1999060	Holstein, cow, Grazing (G)	350PE	22150126	0.0403304	0.0324303	0.9272	1.63911	1.42497
G2000033	Holstein, cow, Grazing (G)	350PE	31694730	0.0404674	0.0323376	0.9272	2.34541	2.00219
G2002037	Holstein, cow, Grazing (G)	350PE	26267400	0.0414749	0.0322133	0.9263	1.94379	1.66056
G2002050	Holstein, cow, Grazing (G)	350PE (12G)；6000PE(2G)；800PE (6G)	293701128	0.0584761	0.0472887	0.8942	26.0114	19.3595
G2003042	Holstein, cow, Grazing (G)	350PE (12G)；6000PE(2G)；800PE (4G)	251619114	0.0564325	0.0420429	0.9015	21.8554	17.0163
G2003047	Holstein, cow, Grazing (G)	350PE	39254192	0.0356823	0.0266992	0.9376	3.53288	2.85727
G2004002	Holstein, cow, Grazing (G)	350PE	35117508	0.0205436	0.0171524	0.9623	3.16058	2.74053
G2004044	Holstein, cow, Grazing (G)	350PE	25517348	0.0120447	0.0107562	0.9772	2.29656	2.07199
G2005039	Holstein, cow, Grazing (G)	350PE	26146468	0.0132554	0.0117734	0.975	2.35318	2.11597
G2005048	Holstein, cow, Grazing (G)	350PE	29760834	0.0278764	0.0219337	0.9502	2.2023	1.95555
G2005058	Holstein, cow, Grazing (G)	350PE	58831052	0.0561755	0.0412924	0.9025	4.41233	3.62952
G2006040	Holstein, cow, Grazing (G)	350PE	117663700	0.0544804	0.0456232	0.8999	9.40474	7.40101
G2006044	Holstein, cow, Grazing (G)	350PE	28202186	0.0494221	0.0386287	0.9119	2.08696	1.72491
G2006073	Holstein, cow, Grazing (G)	350PE	26279388	0.0103242	0.00938808	0.9803	2.36514	2.14812
G2007010	Holstein, cow, Grazing (G)	350PE	28344006	0.0137747	0.0120841	0.9741	2.55096	2.25537
G2007032	Holstein, cow, Grazing (G)	350PE	20307584	0.063948	0.0351312	0.9009	2.03076	1.36591
FH88510	Charolais, bull, Feedlot high starch + linseed (FH)	350PE	58786328	0.0169388	0.0142487	0.9688	5.29077	4.56497
FH88525	Charolais, bull, Feedlot high starch + linseed (FH)	350PE	62768996	0.0514919	0.0384721	0.91	4.70767	3.95203
FH88540	Charolais, bull, Feedlot high starch + linseed (FH)	350PE	55964322	0.0754823	0.057384	0.8671	4.19732	3.34164
FH88546	Charolais, bull, Feedlot high starch + linseed (FH)	350PE	26620682	0.0153417	0.0136812	0.971	2.39586	2.1324
FH88550	Charolais, bull, Feedlot high starch + linseed (FH)	350PE	32093440	0.0320123	0.025626	0.9424	2.37491	2.08885
FH88553	Charolais, bull, Feedlot high starch + linseed (FH)	350PE	26479802	0.0472767	0.037653	0.9151	1.95951	1.65759
FH88558	Charolais, bull, Feedlot high starch + linseed (FH)	350PE	29206546	0.0229188	0.0194302	0.9577	2.62859	2.25421
FH88560	Charolais, bull, Feedlot high starch + linseed (FH)	350PE	22393430	0.0109915	0.0100517	0.979	2.01541	1.82728
FH88561	Charolais, bull, Feedlot high starch + linseed (FH)	350PE	40401436	0.0356888	0.0260227	0.9383	3.63613	2.91755
FH88562	Charolais, bull, Feedlot high starch + linseed (FH)	350PE	44894292	0.0193861	0.0145387	0.9661	4.04049	3.47908
FH88563	Charolais, bull, Feedlot high starch + linseed (FH)	350PE	242725846	0.0566613	0.0444706	0.8989	21.3937	16.555
FH88564	Charolais, bull, Feedlot high starch + linseed (FH)	350PE	53114270	0.0162048	0.0136846	0.9701	4.78028	4.12734
FH88565	Charolais, bull, Feedlot high starch + linseed (FH)	350PE	50429250	0.0227126	0.0169981	0.9603	4.53863	3.863
FH88573	Charolais, bull, Feedlot high starch + linseed (FH)	350PE (12G)；6000PE (2G)；800PE (4G)	260372508	0.0493315	0.0365912	0.9141	22.5506	17.8805
FH88575	Charolais, bull, Feedlot high starch + linseed (FH)	350PE	36485354	0.0327833	0.0251868	0.942	3.28368	2.67739
FH88581	Charolais, bull, Feedlot high starch + linseed (FH)	350PE	29722532	0.0383145	0.0302275	0.9315	2.19947	1.88399
FL880591	Charolais, bull, Feedlot low starch (FL)	350PE	77383926	0.0718513	0.0621382	0.866	5.80379	4.21079
FL88504	Charolais, bull, Feedlot low starch (FL)	350PE	30166058	0.0157894	0.0142272	0.97	2.71495	2.39213
FL88506	Charolais, bull, Feedlot low starch (FL)	350PE	55958124	0.0572478	0.0439078	0.8988	4.19686	3.44345
FL88536	Charolais, bull, Feedlot low starch (FL)	350PE	35724258	0.0108974	0.00967897	0.9794	3.21518	2.89743
FL88538	Charolais, bull, Feedlot low starch (FL)	350PE	26905866	0.0156101	0.0140553	0.9703	2.42153	2.16188
FL88572	Charolais, bull, Feedlot low starch (FL)	350PE	30599604	0.031572	0.0249297	0.9435	2.26437	1.99275
FL88574	Charolais, bull, Feedlot low starch (FL)	350PE	53737072	0.0134661	0.0116082	0.9749	4.83634	4.26871
FL88577	Charolais, bull, Feedlot low starch (FL)	350PE	66467064	0.0223498	0.0178731	0.9598	5.98204	5.17693
FL88578	Charolais, bull, Feedlot low starch (FL)	350PE	51968274	0.0134418	0.0115283	0.975	4.67714	4.1665
FL88583	Charolais, bull, Feedlot low starch (FL)	350PE	28402348	0.0392983	0.0312791	0.9294	2.10177	1.79978
FL88585	Charolais, bull, Feedlot low starch (FL)	350PE	60342652	0.0154548	0.0131825	0.9714	5.43084	4.73939
FL88588	Charolais, bull, Feedlot low starch (FL)	350PE	26263442	0.0391581	0.0318733	0.929	1.94349	1.6977
FL88591	Charolais, bull, Feedlot low starch (FL)	350PE	26669978	0.0423505	0.0333062	0.9243	1.97358	1.66885
FL88599	Charolais, bull, Feedlot low starch (FL)	350PE	90219870	0.0352146	0.0272816	0.9375	7.25806	6.24735
FL88603	Charolais, bull, Feedlot low starch (FL)	350PE	27943748	0.0138524	0.011826	0.9743	2.51494	2.21679
FL88606	Charolais, bull, Feedlot low starch (FL)	350PE	33456904	0.0141299	0.0120234	0.9738	3.01112	2.6849
FL88607	Charolais, bull, Feedlot low starch (FL)	350PE	34486318	0.0117651	0.0102178	0.978	3.10377	2.80432
FL88608	Charolais, bull, Feedlot low starch (FL)	350PE	30946192	0.0165318	0.0141547	0.9693	2.78516	2.44319
