## Supplementary material for "A catalog of microbial genes from the bovine rumen unveils a specialized and diverse biomass-degrading environment": S_Table 7

### Sheet: Summary
Proportion of carbohydrate active enzymes (CAZy) in the rumen microbiome of cattle and gut microbiomes of human, pig and mouse.
	Rumen	Human	Pig	Mouse
Metaproteins	13.8M	9.9M	7.7M	2.6M
% of DOC	0.1	0.05	0.05	0.02
% of GHs & PLs	2.1	1.5	1.2	1.7
Ordered most abundant GHs	GH43,GH2,GH3, GH13,GH31,GH25	GH2,GH3,GH43, GH25,GH23,GH20	GH2,GH25,GH3, GH43,GH23,GH13	GH3,GH2,GH43, GH25,GH36,GH31
GHs & PLs families	114/18	121/19	120/19	106/20

### Sheet: CAZy counts
Family	Human	Mouse	Pig	Rumen
DOC	4696	423	3474	13436
GH1	3355	1091	1166	1958
GH2	10536	3160	6097	20975
GH3	8741	3309	4929	20573
GH4	1177	393	493	1260
GH5	613	66	303	1214
GH5_1	66	6	151	666
GH5_2	352	268	331	1618
GH5_4	747	178	988	3803
GH5_5	59	19	5	10
GH5_7	236	52	191	678
GH5_8	58	23	77	77
GH5_9	1	0	0	0
GH5_10	0	0	4	65
GH5_12	0	0	1	2
GH5_13	237	13	123	347
GH5_15	1	0	0	0
GH5_18	15	0	0	1
GH5_19	4	3	2	2
GH5_21	168	14	153	501
GH5_22	32	14	11	30
GH5_25	35	0	4	84
GH5_26	4	1	0	81
GH5_27	1	0	17	1
GH5_28	3	2	6	1
GH5_34	0	0	6	6
GH5_36	44	1	57	277
GH5_37	128	24	246	1353
GH5_38	53	8	10	448
GH5_39	4	0	2	2
GH5_41	10	2	3	7
GH5_42	8	2	4	33
GH5_43	0	0	1	0
GH5_44	125	62	38	138
GH5_45	2	0	1	8
GH5_46	141	63	85	377
GH5_47	5	1	11	9
GH5_52	0	0	1	62
GH8	312	95	290	1822
GH9	621	127	869	5626
GH10	1258	266	1225	6839
GH11	21	5	75	525
GH12	1	0	0	0
GH13	3230	1232	3079	9585
GH13_1	0	0	18	1
GH13_2	14	5	15	5
GH13_3	31	6	20	97
GH13_4	483	463	233	1231
GH13_5	316	73	141	579
GH13_6	0	0	38	26
GH13_7	4	0	1	30
GH13_8	461	119	597	2154
GH13_9	2209	895	1569	3605
GH13_10	20	5	17	63
GH13_11	715	738	599	2072
GH13_12	28	0	9	0
GH13_13	5	0	14	12
GH13_14	865	302	951	1842
GH13_16	34	6	27	33
GH13_17	0	0	1	4
GH13_18	339	78	149	327
GH13_19	107	21	152	118
GH13_20	582	189	486	655
GH13_21	57	5	86	88
GH13_23	9	2	18	53
GH13_25	9	0	11	0
GH13_26	17	2	0	1
GH13_27	2	0	1	0
GH13_28	282	82	423	551
GH13_29	389	93	94	291
GH13_30	63	3	10	19
GH13_31	1329	620	834	2127
GH13_32	30	6	30	37
GH13_33	5	9	5	1
GH13_36	198	121	378	1154
GH13_37	21	33	66	36
GH13_38	361	102	359	1314
GH13_39	925	261	797	1239
GH13_40	0	0	5	13
GH13_41	116	21	85	13
GH13_42	20	2	63	50
GH14	6	0	2	4
GH15	201	53	78	89
GH16	1582	362	1198	3447
GH17	24	13	4	59
GH18	2775	1089	1003	2308
GH19	215	54	222	219
GH20	4456	878	1781	3765
GH22	4	0	35	31
GH23	4783	1140	3378	5320
GH24	2053	301	2120	1060
GH25	6513	1530	5852	7461
GH26	964	247	789	2808
GH27	1056	311	913	2916
GH28	2893	734	1536	6806
GH29	3126	727	1341	4403
GH30	99	27	95	312
GH30_1	195	80	78	508
GH30_2	235	45	64	234
GH30_3	168	23	91	305
GH30_4	238	29	68	220
GH30_5	92	46	92	487
GH30_6	57	14	2	0
GH30_7	3	0	0	0
GH30_8	52	11	58	579
GH31	3197	1245	2224	8262
GH32	2277	932	1076	3821
GH33	1659	364	915	2069
GH35	1138	336	538	2085
GH36	3431	1355	2159	5686
GH37	188	28	69	38
GH38	2164	617	1186	2107
GH39	1585	187	574	2894
GH42	1553	636	717	1117
GH43	8085	2569	4329	21767
GH44	34	5	44	231
GH45	0	0	12	305
GH46	6	0	5	6
GH47	72	1	4	0
GH48	26	4	46	106
GH49	11	0	0	1
GH50	331	55	161	775
GH51	1827	689	1155	6470
GH52	9	0	1	0
GH53	697	286	1005	3059
GH54	4	0	19	170
GH55	271	41	159	254
GH57	696	209	735	2133
GH58	3	0	0	0
GH59	113	27	52	140
GH63	658	122	295	1166
GH64	35	13	8	20
GH65	573	132	195	494
GH66	157	36	102	134
GH67	240	75	166	1679
GH68	23	7	13	0
GH70	94	6	23	0
GH71	11	0	5	19
GH72	0	0	1	0
GH73	3538	1210	2953	3742
GH74	210	33	268	491
GH75	7	3	5	0
GH76	428	115	94	346
GH77	2566	904	2354	6051
GH78	3876	961	1914	6226
GH79	52	15	33	5
GH81	124	43	35	109
GH82	11	0	1	0
GH84	526	128	195	167
GH85	334	125	184	28
GH86	10	0	0	0
GH87	98	8	58	54
GH88	1285	442	310	891
GH89	819	161	390	973
GH90	22	0	10	0
GH91	149	57	116	207
GH92	3058	543	1332	5204
GH93	107	34	44	87
GH94	1364	713	1349	4080
GH95	2041	500	1010	3814
GH97	2418	452	1406	6752
GH98	132	28	80	419
GH99	111	11	33	80
GH100	0	0	0	2
GH101	146	56	13	6
GH102	141	16	84	93
GH103	107	21	48	100
GH104	77	2	56	1
GH105	1863	610	1316	3690
GH106	908	131	634	4708
GH107	10	0	4	17
GH108	550	59	419	413
GH109	721	136	396	1190
GH110	822	138	378	508
GH111	11	1	0	0
GH112	672	441	221	324
GH113	131	14	103	366
GH114	22	2	35	147
GH115	892	254	621	3905
GH116	239	39	64	318
GH117	207	13	29	42
GH119	7	3	4	14
GH120	303	141	244	2283
GH121	16	0	3	8
GH123	793	207	356	803
GH124	0	0	7	64
GH125	590	142	218	583
GH126	24	3	9	41
GH127	1153	318	602	2703
GH128	151	45	102	433
GH129	291	43	142	368
GH130	1205	467	681	2361
GH133	702	235	560	1341
GH135	1	0	0	0
GH136	588	87	242	228
GH137	92	25	71	332
GH138	82	38	36	394
GH139	151	18	47	450
GH140	297	110	90	442
GH141	466	67	245	1328
GH142	127	15	58	437
GH143	64	17	54	331
GH144	256	95	61	238
GH145	134	33	16	48
PL1	1232	277	1006	4004
PL2	13	2	3	0
PL3	0	0	0	1
PL4	18	14	18	92
PL5	0	2	0	0
PL6	56	23	9	67
PL7	6	1	1	3
PL8	623	101	96	109
PL9	600	89	413	1411
PL10	175	41	99	450
PL11	604	214	596	3283
PL12	578	196	211	511
PL13	47	12	1	0
PL14	3	1	8	67
PL15	326	40	27	59
PL16	46	3	131	32
PL17	121	32	16	105
PL21	52	1	19	68
PL22	65	16	20	131
PL25	11	7	1	27
PL26	98	50	86	497
