## Supplementary material for "A catalog of microbial genes from the bovine rumen unveils a specialized and diverse biomass-degrading environment": S_Table 10

### Sheet: Holstein
Family	Main substrate	samples in D	samples in G	counts in D	counts in G	counts in D-counts in G	pValue	adjPvalue
CBM12	animal glycans	23	20	0.000145155	5.45818e-05	9.05731e-05	2.33563e-09	4.57508e-08
CBM40	animal glycans	23	20	1.91997e-05	2.5198e-05	-5.99835e-06	0.0014525	0.0048477
CBM47	animal glycans	23	20	6.11869e-05	2.64397e-05	3.47472e-05	2.48011e-05	0.000144989
CBM51	animal glycans	23	20	0.00126205	0.000924321	0.000337727	0.00439568	0.0115486
GH110	animal glycans	23	20	0.000837601	0.000564518	0.000273083	0.000315468	0.00132976
GH112	animal glycans	23	20	0.000292938	0.000436207	-0.000143269	3e-09	5.45892e-08
GH123	animal glycans	23	20	0.00115191	0.000837465	0.000314448	0.00392833	0.0107247
GH129	animal glycans	23	20	0.000631533	0.000384591	0.000246943	0.000428594	0.00165956
GH18	animal glycans	23	20	0.00583088	0.00394097	0.00188991	5.29293e-08	7.15433e-07
GH19	animal glycans	23	20	0.000384855	0.00024174	0.000143116	0.00144478	0.0048477
GH20	animal glycans	23	20	0.00938135	0.00715405	0.0022273	0.00381293	0.0105809
GH84	animal glycans	23	20	0.000390992	0.000257346	0.000133646	0.000215686	0.000957646
GH85	animal glycans	23	20	2.94131e-05	5.52326e-05	-2.58196e-05	3.75926e-05	0.000208639
PL12	animal glycans	23	20	0.000264761	0.000186034	7.87269e-05	0.0176008	0.0361274
PL12_3	animal glycans	23	20	0.000229261	0.000136302	9.2959e-05	6.79694e-05	0.00033285
PL21_1	animal glycans	23	20	5.12398e-05	1.88339e-05	3.24059e-05	2.62605e-05	0.000150772
CBM50	microbial glycans	23	20	0.0179123	0.0128442	0.00506811	7.3797e-14	8.19147e-12
CBM66	microbial glycans	23	20	0.00015018	0.000187651	-3.74704e-05	2.82617e-06	2.35279e-05
GH103	microbial glycans	23	20	9.88677e-05	2.23115e-05	7.65562e-05	1.29897e-09	2.8837e-08
GH23	microbial glycans	23	20	0.0109049	0.00787426	0.00303059	2.80266e-13	2.33321e-11
GH24	microbial glycans	23	20	0.00187449	0.00111088	0.000763605	1.9808e-05	0.000122149
GH25	microbial glycans	23	20	0.0131464	0.0101962	0.00295017	4.26179e-05	0.000228899
GH30_3	microbial glycans	23	20	0.00113282	0.000766647	0.000366174	0.000382414	0.00157214
GH64	microbial glycans	23	20	6.22635e-05	1.95202e-05	4.27433e-05	0.000410731	0.00162825
GH66	microbial glycans	23	20	0.000485526	0.000296572	0.000188954	0.00012131	0.000561056
GH73	microbial glycans	23	20	0.00703129	0.0052973	0.00173399	8.7065e-06	6.04014e-05
GH81	microbial glycans	23	20	0.000315325	8.98802e-05	0.000225445	5.41571e-05	0.000273247
GH87	microbial glycans	23	20	0.000197694	4.55885e-05	0.000152105	0.00172922	0.00564539
GH99	microbial glycans	23	20	6.7888e-05	4.84522e-05	1.94358e-05	0.0225836	0.0439786
CBM32	others	23	20	0.00974425	0.00748992	0.00225433	0.00273275	0.0079825
CBM35	others	23	20	0.0060464	0.00453073	0.00151567	0.00202723	0.00625062
CBM54	others	23	20	1.6308e-05	2.33582e-05	-7.05022e-06	0.00411382	0.0111374
GH1	others	23	20	0.00267595	0.00354043	-0.000864483	6.20516e-09	1.08754e-07
GH107	others	23	20	2.64002e-05	1.5444e-05	1.09562e-05	0.00433367	0.0115449
GH116	others	23	20	0.00121638	0.00082135	0.000395027	0.00228423	0.00685268
GH117	others	23	20	3.47184e-05	6.01069e-05	-2.53885e-05	1.64637e-07	2.03053e-06
GH13_29	others	23	20	0.000448326	0.000485994	-3.7668e-05	0.00447353	0.0116382
GH13_38	others	23	20	0.00391042	0.00297122	0.000939202	0.00180528	0.00578038
GH16	others	23	20	0.00820672	0.00590162	0.00230509	1.03278e-07	1.32275e-06
GH17	others	23	20	0.000108276	4.72418e-05	6.10346e-05	0.000942031	0.00337308
GH30	others	23	20	0.00111602	0.000811446	0.000304578	0.00579835	0.0144093
GH30_1	others	23	20	0.00068935	0.000370673	0.000318677	5.57213e-12	3.09253e-10
GH35	others	23	20	0.00538294	0.00536722	1.57185e-05	0.00125665	0.00431408
GH42	others	23	20	0.00146652	0.00144635	2.01639e-05	0.00259413	0.00764466
GH5	others	23	20	0.00249499	0.00182795	0.000667045	0.0015026	0.0049541
GH5_13	others	23	20	0.000643337	0.000428306	0.000215031	9.99766e-06	6.52788e-05
GH50	others	23	20	0.00099426	0.000664126	0.000330134	0.00198898	0.00618999
GH59	others	23	20	0.000218655	0.000316288	-9.76328e-05	7.44155e-11	3.54005e-09
GH63	others	23	20	0.0017437	0.00129212	0.000451582	0.00750396	0.0177221
PL15	others	23	20	7.79118e-05	4.57338e-05	3.2178e-05	0.00454174	0.011724
PL17	others	23	20	0.000111014	6.33675e-05	4.76467e-05	0.00111557	0.00386965
PL8	others	23	20	0.000111346	6.4423e-05	4.69229e-05	0.00086274	0.00315706
CBM25	starch & glycogen	23	20	0.000214722	2.62151e-05	0.000188507	1.88682e-10	6.2831e-09
CBM26	starch & glycogen	23	20	0.00187852	0.000582509	0.00129601	3.4e-08	4.91779e-07
CBM34	starch & glycogen	23	20	0.00226133	0.00169091	0.000570422	0.000118852	0.000557431
CBM48	starch & glycogen	23	20	0.0142206	0.0114629	0.00275763	6.12479e-06	4.53235e-05
CBM58	starch & glycogen	23	20	0.000128958	7.93104e-05	4.96478e-05	0.000235253	0.00103078
GH126	starch & glycogen	23	20	6.46378e-05	4.09798e-05	2.3658e-05	0.00539258	0.013604
GH13	starch & glycogen	23	20	0.0272995	0.0221143	0.00518517	0.000976476	0.00342281
GH13_11	starch & glycogen	23	20	0.00200681	0.0020727	-6.58821e-05	3.04415e-06	2.41358e-05
GH13_14	starch & glycogen	23	20	0.00422635	0.0033076	0.000918751	0.00608932	0.0150203
GH13_19	starch & glycogen	23	20	0.000570288	5.86884e-05	0.000511599	1.15957e-10	4.29039e-09
GH13_20	starch & glycogen	23	20	0.00237167	0.00188231	0.000489363	0.0201615	0.0394929
GH13_28	starch & glycogen	23	20	0.00148862	0.000773127	0.000715498	9.44136e-06	6.28795e-05
GH13_31	starch & glycogen	23	20	0.00284865	0.0029851	-0.000136455	0.000593497	0.00222061
GH13_39	starch & glycogen	23	20	0.000708437	0.000501453	0.000206984	0.000116171	0.000552642
GH13_8	starch & glycogen	23	20	0.00577004	0.00555541	0.00021463	0.0019717	0.00618999
GH13_9	starch & glycogen	23	20	0.00622888	0.00511044	0.00111844	0.0144872	0.0311241
GH13_3	starch & glycogen	23	20	0.000543177	0.000370229	0.000172948	0.0133134	0.0291669
GT35	starch & glycogen	23	20	0.0187261	0.017773	0.000953118	3.80305e-07	4.22139e-06
CBM38	sucrose & plant fructans	23	20	0.000145483	9.22193e-05	5.32633e-05	0.00275693	0.00798311
GH13_4	sucrose & plant fructans	23	20	0.00179249	0.00198501	-0.000192525	1.98076e-05	0.000122149
GH32	sucrose & plant fructans	23	20	0.0118607	0.0135443	-0.00168355	4.56441e-14	7.59974e-12
CBM11	plant cell wall glycans	23	20	0.000413203	0.000283357	0.000129847	0.0167211	0.0348008
CBM22	plant cell wall glycans	23	20	0.00337573	0.00206592	0.00130982	4.37541e-07	4.55316e-06
CBM23	plant cell wall glycans	23	20	1.54899e-05	2.80009e-05	-1.2511e-05	4.56961e-05	0.000237762
CBM3	plant cell wall glycans	23	20	0.00157287	0.00105834	0.000514534	8.94093e-06	6.07619e-05
CBM30	plant cell wall glycans	23	20	0.00124449	0.000845828	0.000398658	0.0109333	0.0244348
CBM6	plant cell wall glycans	23	20	0.0223152	0.0163792	0.00593602	2.6223e-06	2.23904e-05
CBM61	plant cell wall glycans	23	20	0.000926661	0.00107252	-0.00014586	1e-09	2.65541e-08
CBM62	plant cell wall glycans	23	20	0.00157562	0.0011508	0.000424818	0.00702617	0.0168325
CBM63	plant cell wall glycans	23	20	0.000108793	6.8213e-05	4.05803e-05	0.0050483	0.0128327
CBM67	plant cell wall glycans	23	20	0.00275147	0.00281916	-6.76961e-05	4.09686e-07	4.40082e-06
GH10	plant cell wall glycans	23	20	0.0188777	0.0153087	0.00356899	0.000427339	0.00165956
GH105	plant cell wall glycans	23	20	0.00784145	0.00791842	-7.69648e-05	0.000252984	0.00108005
GH11	plant cell wall glycans	23	20	0.00249008	0.00152464	0.000965441	5.58916e-05	0.00027779
GH121	plant cell wall glycans	23	20	0.00040392	0.000423215	-1.9295e-05	0.00947689	0.0216877
GH124	plant cell wall glycans	23	20	0.000112774	6.388e-05	4.88941e-05	0.00145576	0.0048477
GH127	plant cell wall glycans	23	20	0.00757729	0.00604567	0.00153162	0.0107512	0.0241903
GH30_4	plant cell wall glycans	23	20	0.000364224	0.000393759	-2.95354e-05	0.00544735	0.0136389
GH45	plant cell wall glycans	23	20	0.0012533	0.000661688	0.00059161	2.48179e-05	0.000144989
GH48	plant cell wall glycans	23	20	0.000157527	0.00019019	-3.26626e-05	0.000129508	0.00059077
GH5_1	plant cell wall glycans	23	20	0.00131753	0.0009682	0.000349334	0.00177745	0.00574652
GH5_10	plant cell wall glycans	23	20	0.000313453	0.000210624	0.00010283	0.0141631	0.0306255
GH5_26	plant cell wall glycans	23	20	0.000272832	0.000184834	8.79976e-05	0.0190987	0.0376323
GH5_36	plant cell wall glycans	23	20	0.000371856	0.000269828	0.000102028	0.00834965	0.0194807
GH5_38	plant cell wall glycans	23	20	0.00159797	0.00167439	-7.64131e-05	0.00665248	0.0161699
GH5_44	plant cell wall glycans	23	20	0.000140303	0.000173138	-3.28354e-05	0.000449375	0.00170048
GH5_46	plant cell wall glycans	23	20	0.00141512	0.00148832	-7.32038e-05	0.000249726	0.00107998
GH5_52	plant cell wall glycans	23	20	0.000307756	0.0001971	0.000110656	0.000893654	0.00323464
GH5_7	plant cell wall glycans	23	20	0.00209409	0.00160789	0.000486201	0.0150433	0.0321117
GH54	plant cell wall glycans	23	20	0.000918374	0.000567663	0.000350711	0.000403182	0.00162825
GH67	plant cell wall glycans	23	20	0.00434159	0.00342787	0.000913719	0.00198347	0.00618999
GH74	plant cell wall glycans	23	20	0.00120944	0.000810349	0.000399091	0.000974617	0.00342281
GH78	plant cell wall glycans	23	20	0.0106288	0.0108376	-0.000208775	6.84197e-07	6.90417e-06
GH8	plant cell wall glycans	23	20	0.00567577	0.00406165	0.00161413	7.94439e-06	5.62869e-05
GH9	plant cell wall glycans	23	20	0.0148837	0.0109538	0.00392989	1.93284e-07	2.2987e-06
GH94	plant cell wall glycans	23	20	0.0119708	0.0115659	0.000404922	1.06683e-06	1.00935e-05
PL1_8	plant cell wall glycans	23	20	3.87197e-05	1.65997e-05	2.212e-05	0.000407831	0.00162825
PL10_1	plant cell wall glycans	23	20	0.00106803	0.00107756	-9.5233e-06	0.0190032	0.0376323
PL10_2	plant cell wall glycans	23	20	0.000280905	0.000163805	0.0001171	3.45683e-05	0.000195106
PL22	plant cell wall glycans	23	20	0.000199294	0.000206355	-7.0615e-06	0.0153446	0.0323402
PL22_2	plant cell wall glycans	23	20	0.000116107	7.52506e-05	4.08559e-05	0.0170329	0.0352296
PL4_4	plant cell wall glycans	23	20	0.000110625	0.000167904	-5.7279e-05	6.95891e-06	5.03765e-05
PL9_1	plant cell wall glycans	23	20	0.00195038	0.00206499	-0.000114612	0.00254019	0.00755252
PL9_2	plant cell wall glycans	23	20	0.000442316	0.00031499	0.000127326	0.000448894	0.00170048
Cohesin (cellulosome-like marker)		23	20	0.00111592	0.000736619	0.000379306	0.0152997	0.0323402
Dockerin (cellulosome-like marker)		23	20	0.025144	0.0196255	0.00551851	0.00930613	0.0215204

### Sheet: Charolais
Family	Main substrate	samples in FH	samples in FL	counts in FH	counts in FL	counts in FL-counts in FH	pValue	adjPvalue
CBM66	sucrose & plant fructans	16	18	0.000121118	0.000217637	9.65197e-05	0.0015821	0.0436395
GH113	plant cell wall glycans	16	18	0.000163106	0.000322372	0.000159267	0.00209548	0.0463677
GH13_18	sucrose & plant fructans	16	18	5.08409e-05	0.000115422	6.45807e-05	0.000182011	0.0150615
GH24	microbial glycans	16	18	0.00266448	0.00154157	-0.00112291	7.5522e-05	0.00833259
GH65	others	16	18	0.000243341	0.00045276	0.000209419	0.00210126	0.0463677
GH73	microbial glycans	16	18	0.00774482	0.00658024	-0.00116458	2.42169e-05	0.0040079
GT66	transferase using lipid-diphospho-oligosaccharide as donor	16	18	0.000256402	0.000436927	0.000180525	0.000378562	0.0156982
PL9_2	plant cell wall glycans	16	18	0.000179826	0.000315315	0.000135489	0.000849081	0.0312273
