## Supplementary material for "A catalog of microbial genes from the bovine rumen unveils a specialized and diverse biomass-degrading environment": S_Table 11

### Sheet: DA_genera_Holstein
Genus	Samples in group D	Samples in group G	counts in group D	counts in group G	p_values	adj_P_values
Prevotella	23	20	1.71574	1.92618	0.00088559	0.00283362
Butyrivibrio	23	20	0.29469	0.349465	0.000165521	0.000707522
Fibrobacter	23	20	0.28551	0.164032	0.000120483	0.000570984
Methanobrevibacter	23	20	0.202104	0.233495	0.00930975	0.0202953
Ruminococcus	23	20	0.162273	0.108949	3.31345e-06	3.14057e-05
Bifidobacterium	23	20	0.010691	0.000665937	0.00695702	0.0160377
Roseburia	23	20	0.010253	0.0102208	0.000155897	0.000679712
Selenomonas	23	20	0.00721744	0.0112432	2.64022e-08	4.95e-07
Acidaminococcus	23	20	0.00354453	0.0023889	1.66429e-05	0.000109944
Methanosphaera	23	20	0.00273055	0.0126897	3.30755e-14	4.8377e-12
Lactobacillus	23	20	0.0027125	0.00265633	0.00720666	0.0163651
Bacillus	23	20	0.00232439	0.00171656	0.000775684	0.00252387
Desulfovibrio	23	20	0.00218165	0.00429565	5.21662e-10	1.9e-08
Eggerthella	23	20	0.00199476	0.00221351	0.000943057	0.00289558
Slackia	23	20	0.00140695	0.00205573	3.22345e-10	1.40543e-08
Campylobacter	23	20	0.000820985	0.000356874	2.353e-06	2.33162e-05
Oscillibacter	23	20	0.000760419	0.00159891	4.43826e-14	4.8377e-12
Faecalibacterium	23	20	0.000447379	0.000633956	0.0213412	0.0430777
Odoribacter	23	20	0.000239454	0.000327692	1.94193e-06	2.01591e-05
Helicobacter	23	20	0.00021929	7.33072e-05	3.91088e-06	3.55238e-05
Vibrio	23	20	0.00021886	2.42885e-05	5.90088e-11	3.21598e-09
Planctomyces	23	20	0.000214385	0.000138945	0.00698891	0.0160377
Methanobacterium	23	20	0.000211013	0.000319269	1.28696e-05	9.65357e-05
Staphylococcus	23	20	0.00018105	7.42905e-05	3.07706e-08	4.95e-07
Geobacter	23	20	0.0001537	0.000184019	0.000181201	0.000745317
Trueperella	23	20	0.000124546	0.000227067	1.73888e-05	0.000111493
Alkaliphilus	23	20	0.000113239	0.000142018	0.000178876	0.000745317
Megasphaera	23	20	0.000100383	0.000139787	8.0022e-07	9.69155e-06
Burkholderia	23	20	9.48546e-05	5.93785e-05	0.00209035	0.00584227
Cellulophaga	23	20	9.44952e-05	0.000103568	0.0243685	0.048294
Parabacteroides	23	20	7.30214e-05	8.31304e-05	0.0027407	0.00711276
Pediococcus	23	20	7.06048e-05	0.000217984	1.11879e-08	2.71e-07
Haemophilus	23	20	6.40041e-05	3.67188e-05	0.0176381	0.03662
Pseudomonas	23	20	6.26646e-05	3.57029e-05	6.12628e-06	4.94641e-05
Cyanothece	23	20	5.35905e-05	6.31589e-05	0.0144061	0.0307895
Acetobacterium	23	20	5.24424e-05	3.39215e-05	0.015775	0.0330669
Corynebacterium	23	20	5.03812e-05	2.40347e-05	7.21896e-05	0.000365984
Gordonibacter	23	20	4.92289e-05	6.48066e-05	0.000100256	0.000496721
Sinorhizobium	23	20	3.96407e-05	5.94148e-05	0.000294422	0.00108786
Salmonella	23	20	3.92991e-05	0.000141744	1.09364e-06	1.19207e-05
Streptomyces	23	20	3.73269e-05	4.45235e-05	0.0147374	0.0311918
Sphingobium	23	20	3.1524e-05	1.44599e-05	0.00323488	0.00820005
Mycobacterium	23	20	3.11626e-05	4.46425e-05	0.00120725	0.0036052
Megamonas	23	20	1.96557e-05	5.62106e-05	2.93534e-08	4.95e-07
Cupriavidus	23	20	1.55003e-05	2.06602e-05	0.00382054	0.00946452
Cryptobacterium	22	20	4.28122e-05	5.36687e-05	0.00433525	0.0106189
Atopobium	22	20	2.2344e-05	5.86217e-05	2.50703e-08	4.95e-07
Pectinatus	21	20	6.86462e-06	2.4104e-05	3.17886e-08	4.95e-07
Pseudoxanthomonas	19	20	3.40744e-06	1.01826e-05	4.60172e-06	3.89069e-05
Xanthomonas	19	20	2.42929e-06	9.28947e-06	0.000283293	0.0010748
Stenotrophomonas	16	20	9.36371e-07	2.92164e-05	2.56545e-09	7.98954e-08
Acinetobacter	14	20	6.17169e-06	2.61235e-05	0.00251384	0.00668313
Filifactor	23	19	7.97199e-05	1.17777e-05	1.37276e-05	9.65357e-05
Rhodospirillum	23	19	3.93948e-05	2.11197e-05	0.00604761	0.0143302
Chlorobium	21	19	3.23904e-05	1.29948e-05	0.000720195	0.00237882
Jonquetella	22	18	1.40026e-05	5.71832e-06	0.00175103	0.00508779
Acholeplasma	13	18	5.58764e-06	1.87406e-05	0.000237728	0.000942269
Anaeroplasma	13	18	5.45913e-06	1.07373e-05	0.0203779	0.0415175
Pelagibacterium	8	18	3.23394e-07	2.2771e-06	0.000552364	0.00193488
Alistipes	18	17	1.93237e-05	9.24615e-06	0.00893472	0.0196744
Mitsuokella	4	17	2.22481e-07	3.49886e-06	6.57368e-05	0.000341205
Desulfitobacterium	23	16	3.3351e-05	9.12563e-06	0.00089688	0.00283362
Rothia	13	16	8.35763e-06	2.33375e-05	6.88355e-06	5.35933e-05
Lysinibacillus	5	15	3.22e-07	2.18978e-06	0.000133483	0.000619132
Methanocella	1	15	2.49701e-07	6.22408e-06	3.58351e-05	0.000200309
Azospirillum	21	14	2.43963e-05	8.30566e-06	0.00226224	0.00616462
Oceanobacillus	8	14	4.68065e-06	1.18476e-05	0.00308918	0.00792285
Yersinia	15	13	4.646e-06	8.14971e-06	0.00363874	0.00911777
Desulfosporosinus	4	12	3.61421e-07	3.25764e-06	0.00219426	0.00605504
Borrelia	5	11	8.4622e-07	9.7123e-07	0.00156167	0.00460059
Methanocaldococcus	8	10	9.76127e-07	1.82317e-06	0.0126152	0.0272289
Runella	5	10	1.3336e-06	1.58527e-06	0.00830768	0.0184804
Halanaerobium	8	8	3.13826e-06	1.67411e-06	0.000285957	0.0010748
Delftia	8	8	1.04641e-06	2.38927e-07	0.00615733	0.0144333
Pirellula	10	7	4.54752e-06	1.95721e-06	0.0247525	0.048613
Acidithiobacillus	4	7	1.5774e-06	8.3069e-07	6.40908e-05	0.000340775
Enterobacter	13	6	1.45812e-05	9.77601e-07	0.00528783	0.0128083
Pseudoalteromonas	5	6	1.68753e-06	1.27876e-06	0.0057977	0.013889
Rhodobacter	2	6	5.5827e-07	4.30123e-06	0.0223519	0.0447038
Synechococcus	1	6	9.0409e-08	9.45164e-07	0.00177373	0.00508779
Thermobifida	1	6	4.35643e-08	4.49318e-07	0.000517497	0.00184942
Thermoplasma	6	5	2.33774e-06	6.61183e-07	2.14144e-05	0.000133381
Aliivibrio	0	5	0	3.24268e-06	0.000120173	0.000570984
Bacteriovorax	0	5	0	7.01e-07	0.000559163	0.00193488
Aeromonas	23	4	2.82817e-05	1.284e-06	0.00257216	0.0067558
Shigella	0	4	0	3.91e-07	1.48799e-05	0.000101369
Cellulomonas	0	4	0	2.60849e-07	0.00117079	0.00354488
Paracoccus	0	4	0	2.07659e-07	0.000648991	0.00217662
Orientia	10	3	4.84165e-06	1.72168e-07	0.000143863	0.000653378
Fusobacterium	1	3	8.62717e-07	1.743e-06	0.00232357	0.00625355
Nostoc	1	3	1.12385e-07	2.00923e-07	0.0188999	0.0388697
Syntrophomonas	0	3	0	6.35219e-07	4.64028e-06	3.89069e-05
Veillonella	7	2	1.5599e-06	1.18831e-07	6.96536e-08	1.0123e-06
Wolbachia	2	2	6.93745e-07	1.13e-07	9.33783e-07	1.07139e-05
Pantoea	2	2	5.75478e-07	5.99832e-07	0.00772645	0.0173646
Alicycliphilus	0	2	0	9.61772e-07	4.68184e-05	0.00025516
Thermus	0	2	0	9.13325e-07	3.1374e-05	0.000185187
Dictyoglomus	0	2	0	7.49e-07	1.33e-07	1.70507e-06
Providencia	0	2	0	1.92486e-07	0.000611909	0.00208432
Saccharomonospora	10	1	1.7546e-06	1.50925e-07	0.000228783	0.000923607
Leuconostoc	7	1	1.6749e-06	9.50196e-09	0.000146938	0.000653722
Gardnerella	5	0	9.66948e-06	0	0.000373102	0.00135561
Acidovorax	3	0	1.23685e-06	0	4.37962e-09	1.19345e-07
Myxococcus	2	0	9.70216e-07	0	9.96318e-08	1.35748e-06
Basfia	2	0	5.44e-07	0	3.14308e-05	0.000185187
Legionella	2	0	3.996e-07	0	3.35814e-05	0.000192651

### Sheet: DA_genera_Charolais
Genus	Samples in group FH	Samples in group FL	counts in group FH	counts in group FL	p_values	adj_P_values
Bacteroides	16	18	0.188259	0.151891	0.000859354	0.00657274
Fibrobacter	16	18	0.175204	0.446859	0.00575823	0.0295589
Butyrivibrio	16	18	0.127784	0.237026	0.000910509	0.00657274
Methanosphaera	16	18	0.00504968	0.00884224	0.00155098	0.0100211
Streptococcus	16	18	0.0038784	0.0057548	0.000140679	0.00154747
Acidaminococcus	16	18	0.00313542	0.0018683	0.00155311	0.0100211
Lactobacillus	16	18	0.00299188	0.00278255	0.00633214	0.0317984
Faecalibacterium	16	18	0.000638647	0.000392026	0.000248331	0.00240972
Dehalococcoides	16	18	0.000561055	0.000937831	0.000888789	0.00657274
Haemophilus	16	18	0.000216862	0.000167322	0.00307509	0.0178991
Helicobacter	16	18	0.000131991	4.33561e-05	0.00423496	0.0222335
Streptomyces	16	18	1.32414e-05	2.45761e-05	0.00309941	0.0178991
Mycobacterium	14	17	9.21643e-06	3.86332e-05	0.00025036	0.00240972
Pectinatus	15	16	8.32541e-06	4.7567e-06	0.0091445	0.0431098
Propionibacterium	7	14	1.68401e-06	9.74453e-06	0.000233495	0.00240972
Leptospira	11	11	1.0734e-06	3.3393e-06	0.00137114	0.00959798
Frankia	8	12	1.00126e-06	3.07933e-06	0.00322351	0.0181617
Novosphingobium	5	2	9.72676e-07	2.10493e-05	0.000667275	0.00531519
Xanthobacter	3	6	8.29771e-07	3.20849e-07	1.84632e-05	0.00028552
Thermoplasma	4	3	6.84194e-07	8.6481e-07	0.000568015	0.00468613
Ketogulonicigenium	3	4	6.33583e-07	3.28885e-07	0.00161789	0.0101009
Coriobacterium	7	8	5.97425e-07	1.22049e-06	0.0039413	0.0216771
Methanocella	6	5	5.7555e-07	7.53308e-07	0.0102823	0.0475043
Nitrosomonas	2	5	4.52723e-07	1.53268e-06	7.21722e-05	0.000877462
Synechococcus	2	2	4.16806e-07	9.52852e-07	6.86716e-06	0.000158631
Desulfobulbus	6	3	3.37717e-07	9.09735e-07	4.01478e-05	0.000579635
Pantoea	3	0	2.19713e-07	0	0.00690301	0.0332207
Veillonella	4	9	2.1518e-07	1.18465e-06	0.00156172	0.0100211
Pseudobutyrivibrio	2	3	1.94929e-07	7.91099e-07	0.000278041	0.0025691
Acidithiobacillus	4	3	1.80494e-07	3.29769e-07	0.00032587	0.00285011
Azoarcus	1	2	1.58915e-07	5.33412e-07	1.35362e-05	0.000260572
Acidovorax	2	4	1.28456e-07	0.000161347	0.00672185	0.0330372
Anaeromyxobacter	2	3	7.67328e-08	5.77782e-07	1.85403e-05	0.00028552
Solibacillus	1	1	3.7e-08	3.60477e-06	4.63864e-16	5.35763e-14
Leuconostoc	2	2	2.31078e-08	9.89972e-08	0.00421114	0.0222335
Pyrobaculum	1	4	2.16891e-08	3.49944e-07	8.19598e-06	0.000172116
Anaerococcus	1	4	2e-08	1.5343e-06	2.34133e-06	6.00942e-05
Glaciecola	2	3	1.77973e-08	1.58414e-07	0.000333129	0.00285011
Orientia	1	3	1.44639e-08	3.30973e-07	1.81027e-05	0.00028552
Comamonas	0	3	0	1.28366e-05	7.7781e-09	4.49185e-07
Wolinella	0	2	0	8.72474e-07	2.28945e-08	8.81437e-07
Oenococcus	0	3	0	3.93137e-07	1.85158e-07	6.1102e-06
Anaeroplasma	0	3	0	6.51521e-07	4.417e-05	0.000600193
Archaeoglobus	0	2	0	1.49939e-07	0.000139181	0.00154747

### Sheet: DA_MAG_Hostein
MAG	Samples in group D	Samples in group G	counts in group D	counts in group G	p_values	adj_P_values
RumenMAG229	23	20	0.00217618	0.0309438	1.06969e-13	3.46581e-11
RumenMAG233	23	20	0.003654	0.00804258	7.82305e-13	1.26733e-10
RumenMAG160	23	20	0.00370016	0.0728266	1.84084e-12	1.98811e-10
RumenMAG074	23	20	0.0267412	0.0900434	1.2319e-11	1e-09
RumenMAG025	23	20	0.404944	0.00123396	3.14348e-11	2e-09
RumenMAG182	23	20	0.0014227	0.0228363	4.40176e-11	2.37695e-09
RumenMAG254	23	20	0.0192636	0.253779	8.70416e-11	3.74083e-09
RumenMAG031	23	20	0.0178802	0.0826426	9.23662e-11	3.74083e-09
RumenMAG259	23	20	0.0103699	0.144673	1.28879e-10	4.63963e-09
RumenMAG151	23	20	0.000646289	0.0284424	1.44546e-10	4.68328e-09
RumenMAG100	23	20	0.00803625	0.0134266	2.07763e-10	6.11957e-09
RumenMAG013	23	20	0.14829	0.417002	5.02582e-10	1.35697e-08
RumenMAG212	23	20	0.130113	0.294206	7.36613e-10	1.83587e-08
RumenMAG038	23	20	0.165577	0.0163804	1e-09	2.256e-08
RumenMAG273	23	20	0.0131899	0.0504516	1e-09	2.256e-08
RumenMAG265	23	20	0.100244	0.291288	1.42581e-09	2.88727e-08
RumenMAG030	23	20	0.217979	0.0304171	2.73194e-09	5.20677e-08
RumenMAG139	23	20	0.523504	0.0503383	3e-09	5.44274e-08
RumenMAG291	23	20	0.0686022	0.014117	3.83838e-09	6.54544e-08
RumenMAG308	23	20	0.373407	0.0323977	9.38024e-09	1.52e-07
RumenMAG147	23	20	0.246922	0.0867891	1.347e-08	2.07823e-07
RumenMAG190	23	20	0.00787409	0.0815147	1.67371e-08	2.46492e-07
RumenMAG318	23	20	0.148924	0.025858	3.09459e-08	4.26859e-07
RumenMAG059	23	20	0.04482	0.111772	3.16191e-08	4.26859e-07
RumenMAG245	23	20	0.320647	0.113927	4.13628e-08	5.36062e-07
RumenMAG153	23	20	0.00104646	0.0111704	4.6e-08	5.73e-07
RumenMAG115	23	20	0.26806	0.00431094	4.94631e-08	5.93557e-07
RumenMAG132	23	20	0.0332262	0.0937396	8.37788e-08	9.69441e-07
RumenMAG008	23	20	0.00200359	0.00443119	8.7681e-08	9.79609e-07
RumenMAG079	23	20	0.258597	0.00413056	1.13161e-07	1.22214e-06
RumenMAG261	23	20	0.0527349	0.106075	1.27398e-07	1.28991e-06
RumenMAG193	23	20	0.0370326	0.0057227	1.24149e-07	1.28991e-06
RumenMAG306	23	20	0.0572996	0.101742	1.57088e-07	1.54232e-06
RumenMAG049	23	20	0.343521	0.0660651	2.27189e-07	2.10312e-06
RumenMAG287	23	20	0.000793157	0.0132473	2.23219e-07	2.10312e-06
RumenMAG044	23	20	0.444723	0.070148	2.85847e-07	2.57262e-06
RumenMAG094	23	20	0.00743247	0.0691949	3.37731e-07	2.95743e-06
RumenMAG136	23	20	0.229286	0.0511307	4.19635e-07	3.57794e-06
RumenMAG283	23	20	0.0174226	0.0856183	6.12101e-07	5.08515e-06
RumenMAG155	23	20	0.263006	0.00123954	6.41897e-07	5.19937e-06
RumenMAG168	23	20	0.00653801	0.0231058	7.77e-07	6.14025e-06
RumenMAG138	23	20	0.0594401	0.179415	8.651e-07	6.67363e-06
RumenMAG289	23	20	0.0244543	0.0569977	1.12913e-06	8.50788e-06
RumenMAG294	23	20	0.000903623	0.0083712	1.31006e-06	9.6468e-06
RumenMAG108	23	20	0.136751	0.0335165	1.68778e-06	1.16541e-05
RumenMAG177	23	20	0.0934056	0.275712	1.6685e-06	1.16541e-05
RumenMAG320	23	20	0.00629937	0.100584	1.69056e-06	1.16541e-05
RumenMAG131	23	20	0.000335657	0.0123215	1.91366e-06	1.29172e-05
RumenMAG004	23	20	0.00854507	0.114838	2.01538e-06	1.33262e-05
RumenMAG072	23	20	0.00163096	0.00369571	2.20076e-06	1.42609e-05
RumenMAG167	23	20	0.0161701	0.0536213	2.91152e-06	1.84967e-05
RumenMAG018	23	20	0.419492	0.0181768	3.43846e-06	2.14243e-05
RumenMAG180	23	20	0.0118612	0.0735024	3.96369e-06	2.42308e-05
RumenMAG071	23	20	0.0336769	0.0921991	4.38381e-06	2.63029e-05
RumenMAG222	23	20	0.00269997	0.033246	4.48509e-06	2.64213e-05
RumenMAG150	23	20	0.00657746	0.032339	5.30254e-06	3.0679e-05
RumenMAG086	23	20	0.00546061	0.045785	5.40863e-06	3.07438e-05
RumenMAG063	23	20	0.00387502	0.321459	1.02945e-05	5.75071e-05
RumenMAG090	23	20	0.0713512	0.170334	1.44351e-05	7.92706e-05
RumenMAG239	23	20	0.0174591	0.0810113	1.49222e-05	8.05799e-05
RumenMAG053	23	20	0.0473253	0.0106711	1.60137e-05	8.50565e-05
RumenMAG227	23	20	0.00204632	0.0932956	1.6281e-05	8.50815e-05
RumenMAG056	23	20	0.0524427	0.110479	1.99202e-05	0.000101355
RumenMAG175	23	20	0.000552099	0.00250836	2.00208e-05	0.000101355
RumenMAG296	23	20	0.00774929	0.0397557	2.13423e-05	0.000106383
RumenMAG253	23	20	0.0158084	0.0356601	3.38747e-05	0.000161403
RumenMAG019	23	20	0.000665267	0.00287598	3.33925e-05	0.000161403
RumenMAG062	23	20	0.25149	0.0707244	3.53935e-05	0.000166196
RumenMAG012	23	20	0.107658	0.237878	3.65589e-05	0.000169215
RumenMAG045	23	20	0.123345	0.0111993	3.9281e-05	0.000179254
RumenMAG198	23	20	0.00105515	0.037662	4.5233e-05	0.000203549
RumenMAG029	23	20	0.0985102	0.00520623	4.8243e-05	0.00021281
RumenMAG055	23	20	0.0197122	0.0348647	4.86047e-05	0.00021281
RumenMAG097	23	20	0.0322065	0.0650558	5.32433e-05	0.000230011
RumenMAG211	23	20	0.0857653	0.0256141	5.79519e-05	0.000247058
RumenMAG250	23	20	0.050107	0.0124514	6.03144e-05	0.000253791
RumenMAG116	23	20	0.0162624	0.167187	6.17423e-05	0.000256468
RumenMAG058	23	20	0.0448798	0.126906	6.80929e-05	0.000279267
RumenMAG219	23	20	0.175667	0.0614471	7.06213e-05	0.000286016
RumenMAG060	23	20	0.000757895	0.00233802	7.52889e-05	0.000301156
RumenMAG051	23	20	0.0297799	0.0788647	7.6537e-05	0.000302414
RumenMAG014	23	20	0.0023908	0.236287	8.86326e-05	0.000345988
RumenMAG277	23	20	0.195153	0.0810727	9.12042e-05	0.000351788
RumenMAG156	23	20	0.0131033	0.0263088	9.44665e-05	0.000360084
RumenMAG039	23	20	0.000256027	0.0248921	9.96051e-05	0.000375257
RumenMAG135	23	20	0.456065	0.0735835	0.00011422	0.000425369
RumenMAG015	23	20	0.0322246	0.0658183	0.000118558	0.000436508
RumenMAG247	23	20	0.000638597	0.0310898	0.000120019	0.000436925
RumenMAG186	23	20	0.000879149	0.141552	0.000134496	0.000484187
RumenMAG312	23	20	0.00656371	0.0591033	0.000140759	0.000501163
RumenMAG066	23	20	0.193137	0.459572	0.000154801	0.00054517
RumenMAG140	23	20	0.0223463	0.0874425	0.000157864	0.000549976
RumenMAG118	23	20	0.135625	0.000105433	0.000160857	0.000551382
RumenMAG191	23	20	0.0316319	0.0673737	0.000161671	0.000551382
RumenMAG199	23	20	0.0465032	0.102387	0.000252581	0.000852461
RumenMAG215	23	20	0.0046333	0.0308592	0.000260078	0.000868713
RumenMAG020	23	20	0.464462	0.202942	0.000265758	0.000878629
RumenMAG007	23	20	0.0777884	0.00534285	0.000273558	0.000895282
RumenMAG161	23	20	0.0321996	0.0655249	0.000276661	0.000896381
RumenMAG183	23	20	0.00260984	0.0134562	0.000282201	0.00090528
RumenMAG223	23	20	0.117743	0.0192619	0.000342297	0.0010873
RumenMAG205	23	20	0.0258831	0.087542	0.000391789	0.00123242
RumenMAG303	23	20	0.0620495	0.00863131	0.000397107	0.00123714
RumenMAG216	23	20	0.136016	0.00037211	0.000414471	0.00126971
RumenMAG085	23	20	0.131285	0.00615001	0.000423237	0.00126971
RumenMAG197	23	20	0.018894	0.0459903	0.000423165	0.00126971
RumenMAG117	23	20	0.0149617	0.0250359	0.000420392	0.00126971
RumenMAG032	23	20	0.244403	0.414979	0.000457907	0.00134874
RumenMAG103	23	20	0.00203871	0.0295386	0.000457679	0.00134874
RumenMAG301	23	20	0.000533973	0.00206098	0.000462752	0.00135073
RumenMAG036	23	20	0.199767	0.248713	0.000495843	0.0014344
RumenMAG068	23	20	0.0230847	0.0494264	0.000523176	0.00148891
RumenMAG288	23	20	0.0173524	0.0298002	0.000523877	0.00148891
RumenMAG148	23	20	0.0362659	0.00852719	0.00057484	0.00161955
RumenMAG209	23	20	0.0286462	0.0393512	0.000603388	0.00168533
RumenMAG091	23	20	0.113181	0.263894	0.00063211	0.00173562
RumenMAG043	23	20	0.0576884	0.105227	0.000628436	0.00173562
RumenMAG164	23	20	0.114622	0.29412	0.000703631	0.0018998
RumenMAG098	23	20	0.0489983	0.00913756	0.000700888	0.0018998
RumenMAG285	23	20	0.0116018	0.0492104	0.000802427	0.00214865
RumenMAG203	23	20	0.00171322	0.00323191	0.00081636	0.00216804
RumenMAG280	23	20	0.0101425	0.0218106	0.000852611	0.0022459
RumenMAG246	23	20	0.0731277	0.0108404	0.000905441	0.00236583
RumenMAG028	23	20	0.520209	0.277417	0.00101675	0.00262768
RumenMAG231	23	20	0.0439318	0.017167	0.00102403	0.00262768
RumenMAG206	23	20	0.0220575	0.0660191	0.00102999	0.00262768
RumenMAG185	23	20	0.00602046	0.0434457	0.00104306	0.00264025
RumenMAG078	23	20	0.022659	0.00992693	0.0011017	0.00276706
RumenMAG305	23	20	0.103501	0.184919	0.00112193	0.00277485
RumenMAG260	23	20	0.00567157	0.0417774	0.00111765	0.00277485
RumenMAG284	23	20	0.0229904	0.00492358	0.00128983	0.00316594
RumenMAG124	23	20	0.228473	0.111397	0.00151253	0.00365716
RumenMAG295	23	20	0.0137206	0.00600347	0.00150224	0.00365716
RumenMAG310	23	20	0.00100859	0.00263914	0.00155173	0.00372416
RumenMAG228	23	20	0.0277911	0.0490153	0.00177651	0.00423228
RumenMAG101	23	20	0.0559315	0.0127667	0.00181883	0.00430148
RumenMAG309	23	20	0.100393	0.185428	0.00186499	0.00437867
RumenMAG006	23	20	0.0813783	0.115676	0.00191001	0.0044521
RumenMAG001	23	20	0.0748597	0.18472	0.0019555	0.00452559
RumenMAG077	23	20	0.526522	0.000746194	0.00198538	0.00456215
RumenMAG162	23	20	0.026807	0.100219	0.00219884	0.00501706
RumenMAG258	23	20	0.0402377	0.120327	0.00251491	0.00569811
RumenMAG278	23	20	0.0165064	0.059819	0.00261025	0.00587306
RumenMAG024	23	20	0.0392068	0.0807558	0.00265051	0.00592253
RumenMAG081	23	20	0.0124271	0.0215582	0.00376338	0.00835162
RumenMAG005	23	20	0.0275545	0.0573158	0.00387395	0.00853578
RumenMAG251	23	20	0.00049921	0.00190201	0.00389906	0.00853578
RumenMAG166	23	20	0.0889312	0.150651	0.00403446	0.00877293
RumenMAG307	23	20	0.035754	0.0742125	0.00430488	0.00929854
RumenMAG314	23	20	0.025036	0.0601716	0.00435393	0.00934221
RumenMAG238	23	20	0.160315	0.00312617	0.00467602	0.00996732
RumenMAG141	23	20	0.0936532	0.0377345	0.004858	0.0102207
RumenMAG128	23	20	0.017829	0.0254919	0.00482725	0.0102207
RumenMAG023	23	20	0.0427344	0.0191871	0.00489648	0.0102352
RumenMAG017	23	20	0.143178	0.191845	0.00574066	0.0119229
RumenMAG201	23	20	0.157416	0.086174	0.00578847	0.0119456
RumenMAG064	23	20	0.0103009	0.0424201	0.00618151	0.012676
RumenMAG311	23	20	0.0209953	0.0114699	0.00671117	0.0135901
RumenMAG123	23	20	0.112318	0.00335317	0.00675819	0.0136003
RumenMAG027	23	20	0.11318	0.141166	0.00681296	0.0136259
RumenMAG184	23	20	0.02852	0.000347288	0.00698364	0.0138816
RumenMAG127	23	20	0.0405951	0.00160238	0.00727919	0.0142937
RumenMAG126	23	20	0.022042	0.0128981	0.00725982	0.0142937
RumenMAG120	23	20	0.300702	0.115813	0.00794347	0.0155041
RumenMAG214	23	20	0.0075007	0.0182907	0.00835646	0.0162125
RumenMAG089	23	20	0.0401918	0.0621496	0.00845181	0.0162999
RumenMAG322	23	20	0.000421398	0.00454559	0.00899627	0.0172473
RumenMAG293	23	20	0.395672	0.488936	0.0103414	0.0195942
RumenMAG095	23	20	0.0762292	0.178019	0.0103262	0.0195942
RumenMAG319	23	20	0.00219654	0.0113913	0.0107998	0.0203437
RumenMAG157	23	20	0.0776161	0.00963784	0.0116991	0.0219105
RumenMAG057	23	20	0.682305	0.492509	0.0118531	0.0220713
RumenMAG113	23	20	0.0381997	0.00480468	0.01226	0.0226787
RumenMAG104	23	20	0.0158063	0.00252866	0.0123193	0.0226787
RumenMAG263	23	20	0.16731	0.0840523	0.0124973	0.0228765
RumenMAG033	23	20	0.0907535	0.198705	0.012766	0.023237
RumenMAG002	23	20	0.0544915	0.123804	0.013014	0.0235561
RumenMAG272	23	20	0.00744948	0.019451	0.0135524	0.0242596
RumenMAG070	23	20	0.00114917	0.0258567	0.0135445	0.0242596
RumenMAG257	23	20	0.0350979	0.00572032	0.0136984	0.0243862
RumenMAG075	23	20	0.128857	0.0737055	0.0148322	0.0261178
RumenMAG145	23	20	0.0858911	0.000327324	0.0148324	0.0261178
RumenMAG195	23	20	0.0423273	0.0544398	0.0166019	0.0290652
RumenMAG241	23	20	0.00367729	0.0117381	0.0166856	0.0290652
RumenMAG281	23	20	0.00131577	0.00394229	0.017489	0.0303017
RumenMAG279	23	20	0.0133954	0.0188861	0.0191475	0.0329989
RumenMAG158	23	20	0.0150936	0.0211514	0.0247967	0.0425087
RumenMAG011	23	20	0.139186	0.0534201	0.0277752	0.047364

### Sheet: DA_MAG_Charolais
MAG	Samples in group FH	Samples in group FL	counts in group FH	counts in group FL	p_values	adj_P_values
RumenMAG004	16	18	0.00192214	0.087779	0.00291413	0.047209
RumenMAG019	16	18	0.0639659	0.00217873	0.00211978	0.0386683
RumenMAG028	16	18	0.226209	0.0586183	0.00142796	0.0386683
RumenMAG061	16	18	0.0103421	0.0826953	0.00191901	0.0386683
RumenMAG062	16	18	0.240463	1.01939	0.00122625	0.0386683
RumenMAG063	16	18	0.00621922	0.060853	0.00129015	0.0386683
RumenMAG073	16	18	0.0375851	0.0156329	0.00221269	0.0386683
RumenMAG108	16	18	0.00175194	0.0294138	2.80494e-05	0.004544
RumenMAG116	16	18	0.0709271	0.00704526	9.07904e-07	0.000294161
RumenMAG136	16	18	0.117067	0.480502	0.000404907	0.0299448
RumenMAG177	16	18	0.0174714	0.0795584	0.00132901	0.0386683
RumenMAG188	16	18	0.483664	0.246071	0.00103839	0.0386683
RumenMAG189	16	18	0.00650171	0.0696304	0.00198763	0.0386683
RumenMAG202	16	18	0.0862798	0.00387415	0.00207178	0.0386683
RumenMAG234	16	18	0.108924	0.00374025	0.0018707	0.0386683
RumenMAG262	16	18	0.0016899	0.0265221	0.00153041	0.0386683
RumenMAG280	16	18	0.0241301	0.0042315	0.000462111	0.0299448
RumenMAG287	16	18	0.00114766	0.00479938	0.00216734	0.0386683
RumenMAG288	16	18	0.0280646	0.00726914	0.000198943	0.0214858
RumenMAG324	16	18	0.0245257	0.216548	0.00226759	0.0386683
