## Supplementary material for "A catalog of microbial genes from the bovine rumen unveils a specialized and diverse biomass-degrading environment": S_Table 13

### Sheet: 77 animals
Diet, breed and sex information of 77 animals
Diet groups	Animal type (breed, sex)	Number of animals
Grazing (G)	Holstein, cow	20
Dairy cow (D)	Holstein, cow	23
Feedlot high starch + linseed (FH)	Charolais, bull	16
Feedlot low starch (FL)	Charolais, bull	18

### Sheet: Reads_Info_77
Reads information of 77 samples
Sample ID	Total Reads Number				Total Base Number
	Former Total Reads	Trim Total Reads	Rmhost Total Reads	Reads Rate (%)	Former Total Base	Trim Total Base	Rmhost Total Base	Base Rate (%)
D500	27459960	27076999	26746708	0.974	2471396400	288416003	2264918181	0.9165
D501	31461894	31067635	30725062	0.9766	2831570460	2639724877	2614571809	0.9234
D502	31217412	30842270	30520708	0.9777	2809567080	2620604810	2597282722	0.9244
D503	28408720	28041220	27737268	0.9764	2556784800	2357504879	2336481809	0.9138
D504	32363296	32000734	31697284	0.9794	2912696640	2717761086	2696547803	0.9258
D505	30154654	29727655	29374104	0.9741	2713918860	2505725209	2481339024	0.9143
D506	26353388	25907400	25522908	0.9685	2371804920	2136121000	2109242889	0.8893
D507	30055824	29744117	29468176	0.9804	2705024160	2544980326	2524424109	0.9332
D508	28286072	28000780	27760188	0.9814	2545746480	2379817649	2362951167	0.9282
D509	26938168	26656626	26400034	0.98	2424435120	2236340018	2217809886	0.9148
D510	25753546	25491502	25256810	0.9807	2317819140	2131210970	2114763003	0.9124
D511	27849260	27508332	27205414	0.9769	2506433400	2235694648	2214715517	0.8836
D513	26137688	25878286	25645638	0.9812	2352391920	2167789265	2151459388	0.9146
D514	26617930	26318789	26045508	0.9785	2395613700	2207020147	2187202118	0.913
D515	28757738	28464535	28202268	0.9807	2588196420	2382452221	2364140880	0.9134
D516	21267712	21051697	20851972	0.9805	1914094080	1762382902	1747803187	0.9131
D517	21450868	21193213	20957856	0.977	1930578120	1751980264	1735297031	0.8988
D518	20387670	20167437	19966686	0.9794	1834890300	1672693057	1658480063	0.9039
D519	26141210	25778569	25458948	0.9739	2352708900	2129689684	2108267470	0.8961
D520	25042446	24757200	24502046	0.9784	2253820140	2067456234	2050021281	0.9096
D521	21601090	21273395	20983984	0.9714	1944098100	1725795915	1706218654	0.8776
D522	30261056	29894681	29581418	0.9775	2723495040	2457583841	2436946563	0.8948
D523	25181878	24925292	24694330	0.9806	2266369020	2052978542	2036763340	0.8987
FH88510	58786328	57790561	56952934	0.9688	5290769520	4619216341	4564969606	0.8628
FH88525	62768996	59536900	57122042	0.91	4707674700	4100917791	3952029463	0.8395
FH88540	55964322	51740004	48528548	0.8671	4197324150	3535776926	3341639928	0.7961
FH88546	26620682	26212276	25848072	0.971	2395861380	2157641243	2132403665	0.89
FH88550	32093440	31066055	30243630	0.9424	2374914560	2140389879	2088847050	0.8795
FH88553	26479802	25227924	24230880	0.9151	1959505348	1719285202	1657590004	0.8459
FH88558	29206546	28537168	27969678	0.9577	2628589140	2291787182	2254205171	0.8576
FH88560	22393430	22147293	21922202	0.979	2015408700	1843607694	1827279967	0.9067
FH88561	40401436	38959556	37908200	0.9383	3636129240	2975342187	2917553047	0.8024
FH88562	44894292	44023967	43371262	0.9661	4040486280	3517872628	3479077623	0.8611
FH88563	242725846	228972674	218178508	0.8989	21393748188	17201328000	16555027556	0.7738
FH88564	53114270	52253562	51526712	0.9701	4780284300	4174648510	4127343530	0.8634
FH88565	50429250	49283870	48426670	0.9603	4538632500	3913815555	3863001362	0.8511
FH88573	260372508	247527931	238000580	0.9141	22550603370	18424119238	17880534988	0.7929
FH88575	36485354	35289244	34370296	0.942	3283681860	2728304740	2677391430	0.8154
FH88581	29722532	28583729	27685292	0.9315	2199467368	1938781772	1883993323	0.8566
FL880591	77383926	71823787	67015288	0.866	5803794450	4490054929	4210791152	0.7255
FL88504	30166058	29689753	29260574	0.97	2714945220	2421814702	2392132607	0.8811
FL88506	55958124	52754645	50297646	0.8988	4196859300	3593914336	3443454300	0.8205
FL88536	35724258	35334956	34989182	0.9794	3215183220	2920845315	2897431222	0.9012
FL88538	26905866	26485863	26107694	0.9703	2421527940	2188599879	2161877520	0.8928
FL88572	30599604	29633514	28870676	0.9435	2264370696	2040365111	1992754601	0.88
FL88574	53737072	53013443	52389650	0.9749	4836336480	4310041360	4268714194	0.8826
FL88577	66467064	64981540	63793566	0.9598	5982035760	5251899188	5176933567	0.8654
FL88578	51968274	51269726	50670620	0.975	4677144660	4206222448	4166495670	0.8908
FL88583	28402348	27286185	26397786	0.9294	2101773752	1854179317	1799781132	0.8563
FL88585	60342652	59410066	58614602	0.9714	5430838680	4791758548	4739391025	0.8727
FL88588	26263442	25235015	24397912	0.929	1943494708	1750948472	1697701978	0.8735
FL88591	26669978	25540492	24652216	0.9243	1973578372	1722731923	1668849453	0.8456
FL88599	90219870	87042812	84581470	0.9375	7258058040	6401844979	6247345244	0.8607
FL88603	27943748	27556659	27226196	0.9743	2514937320	2238382658	2216790721	0.8814
FL88606	33456904	32984161	32581896	0.9738	3011121360	2711420651	2684902297	0.8917
FL88607	34486318	34080582	33728208	0.978	3103768620	2828254739	2804324982	0.9035
FL88608	30946192	30434596	29996562	0.9693	2785157280	2472016141	2443189052	0.8772
G1995065	32668706	31655531	30859804	0.9446	2417484244	2178399328	2129019713	0.8807
G1995071	58239784	54373721	51365486	0.882	4309744016	3642798127	3467420655	0.8046
G1996038	24908138	24601735	24327936	0.9767	2241732420	2040924024	2022034289	0.902
G1999056	28936388	27725968	26774800	0.9253	2141292712	1870533580	1812991495	0.8467
G1999060	22150126	21256803	20538468	0.9272	1639109324	1470143323	1424966307	0.8694
G2000033	31694730	30412126	29387194	0.9272	2345410020	2064894015	2002188771	0.8537
G2002037	26267400	25177962	24331802	0.9263	1943787600	1712304446	1660559867	0.8543
G2002050	293701128	276526645	262637886	0.8942	26011396560	20158916708	19359515247	0.7443
G2003042	251619114	237419615	226840822	0.9015	21855385230	17613010393	17016261675	0.7786
G2003047	39254192	37853512	36805458	0.9376	3532877280	2915588170	2857267044	0.8088
G2004002	35117508	34396069	33793720	0.9623	3160575720	2779588442	2740532091	0.8671
G2004044	25517348	25209998	24935528	0.9772	2296561320	2090914587	2071987428	0.9022
G2005039	26146468	25799886	25492052	0.975	2353182120	2137107154	2115966067	0.8992
G2005048	29760834	28931210	28278446	0.9502	2202301716	1996123352	1955545568	0.888
G2005058	58831052	55526190	53096916	0.9025	4412328900	3775646594	3629517484	0.8226
G2006040	117663700	111253330	105885130	0.8999	9404736270	7711522189	7401011214	0.7869
G2006044	28202186	26808375	25718960	0.9119	2086961764	1790313281	1724911540	0.8265
G2006073	26279388	26008075	25761362	0.9803	2365144920	2165792117	2148121951	0.9082
G2007010	28344006	27953576	27611064	0.9741	2550960540	2278122432	2255365887	0.8841
G2007032	20307584	19008954	18295524	0.9009	2030758400	1400210554	1365905661	0.6726

### Sheet: Insert_size_77
Insert size of 77 samples
Samples	library information
D500	350PE
D501	350PE
D502	350PE
D503	350PE
D504	350PE
D505	350PE
D506	350PE
D507	350PE
D508	350PE
D509	350PE
D510	350PE
D511	350PE
D513	350PE
D514	350PE
D515	350PE
D516	350PE
D517	350PE
D518	350PE
D519	350PE
D520	350PE
D521	350PE
D522	350PE
D523	350PE
FH88510	350PE
FH8852	350PE
FH88525	350PE
FH88540	350PE
FH88546	350PE
FH8855	350PE
FH88550	350PE
FH88553	350PE
FH88558	350PE
FH88560	350PE
FH88561	350PE
FH88562	350PE
FH88563	350PE
FH88564	350PE
FH88565	350PE
FH88573	350PE (12G)、6000PE (2G)、800PE (4G)
FH88575	350PE
FH88581	350PE
FL880591	350PE
FL88504	350PE
FL88506	350PE
FL88536	350PE
FL88538	350PE
FL88572	350PE
FL88574	350PE
FL88577	350PE
FL88578	350PE
FL88583	350PE
FL88585	350PE
FL88588	350PE
FL88591	350PE
FL88603	350PE
FL88606	350PE
FL88607	350PE
FL88608	350PE
G1995065	350PE
G1995071	350PE
G1996038	350PE
G1999056	350PE
G1999060	350PE
G2000033	350PE
G2002037	350PE
G2002050	350PE (12G)、6000PE(2G)、800PE (6G)
G2003042	350PE (12G)、6000PE (2G)、800PE (4G)
G2003047	350PE
G2004002	350PE
G2004044	350PE
G2005039	350PE
G2005048	350PE
G2005058	350PE
G2006040	350PE
G2006073	350PE
G2007010	350PE
G2007032	350PE

### Sheet: Reads_Info_10
Reads information of 10 samples
Sample ID	Total Reads Number				Total Base Number
	Former Total Reads	Trim Total Reads	Rmhost Total Reads	Reads Rate (%)	Former Total Base	Trim Total Base	Rmhost Total Base	Base Rate (%)
An.583	1213954460	1182685508	1182661702	0.9742	121395446000	109496140420	109494473171	0.902
An.552	1367896240	1313713577	1313691773	0.9604	136789624000	122111284456	122109615970	0.8927
553-B	1112099138	1100749116	1098988526	0.9882	111209913800	104455353640	104233193343	0.9373
An.554	1374650014	1351687196	1351672363	0.9833	137465001400	127326279635	127325279789	0.9262
An.555	1230552292	1209321563	1209313147	0.9827	123055229200	113606972073	113606382701	0.9232
100058-a	1234837774	1217694871	1217651418	0.9861	123483777400	114235126604	114232062545	0.9251
0081-a	1142708054	1128660703	1128608573	0.9877	114270805400	106177059125	106173027141	0.9291
7049-a	1147949580	1134546834	1134496837	0.9883	114794958000	107208002598	107204271313	0.9339
3042-a	1163199410	1146876602	1146832508	0.9859	116319941000	107684071069	107680953392	0.9257
2009040-a	1080653196	1068904873	1068814629	0.989	108065319600	100951579468	100944019056	0.9341

### Sheet: Insert_size_10
Insert size of 10 samples
Samples	library information
81	350PE
100058	350PE
2009040	350PE
3042	350PE
7049	350PE
553-B	350PE
An.552	350PE
An.583	350PE
An.554	350PE
An.555	350PE
