## Supplementary material for "A catalog of microbial genes from the bovine rumen unveils a specialized and diverse biomass-degrading environment": S_Table 14

### Sheet: Sheet1
Detailed information of Hungate1000.
Taxon name	Taxon id	SRA	# Scaffold	Total scaffold length	Avgerge scaffold length	N50	N90	Maximum scaffold length	Minimum scaffold length	GC content (%)
Acetitomaculum ruminis DSM 5522	2382	SRP087871	62	3078669	49655.9	124219	35282	276859	1006	34.2
Acidaminococcus fermentans pGA-4	905	SRP084617	59	2342977	39711.5	75430	28073	181187	1205	55.75
Acidaminococcus fermentens WCC6	904	SRP087842	41	2277499	55548.8	115494	42241	283193	1119	56.08
Acinetobacter sp DSM 11652	346222	SRP087867	44	3047698	69265.9	171400	56777	478873	1004	38.65
Actinomyces denticolens PA	52767	SRP087879	35	2758898	78825.7	160030	60522	390024	484	71.58
Actinomyces nasicola KPR-1	208480	SRP084626	29	2532235	87318.4	186289	58303	267033	1305	64.87
Actinomyces ruminicola DSM 27982	332524	SRP087862	45	3096023	68800.5	148860	38208	430607	1092	69.91
Actinomyces ruminicola KPR-7B	332524	SRP085468	45	3289753	73105.6	191499	43861	372729	1053	69.48
Allisonella histaminiformans DSM 15230	209880	SRP082859	48	1695733	35327.8	59495	19407	260785	401	46.42
Anaerovibrio lipolyticus LB2005	1408423	SRP073910	32	2681137	83785.5	250095	56944	340871	1056	43.3
Anaerovibrio sp. RM50	1200557	SRP074985	47	2775533	59053.9	156731	41212	411949	1016	44.89
Bacillus cereus KPR-7A	1396	SRP085207	60	5795792	96596.5	194299	47981	509641	1468	35.01
Bacillus licheniformis VTM3R78	1402	SRP086367	24	4083917	170163	402560	84113	664939	312	46.18
Bacillus sp. MB2021	1408303	SRP073915	175	5033557	28763.2	52209	14859	253606	343	35.24
Bacteroidales bacterium KHT7	171549	SRP087861	79	3784288	47902.4	87763	24312	239061	399	45.27
Bacteroidales bacterium WCE2004	1945890	SRP103996	6	2322089	387015	661731	166378	803343	126954	61.54
Bacteroidales bacterium WCE2008	1945891	SRP103992	9	2374591	263843	534243	136809	674617	1487	51.08
Bacteroides ovatus NLAE-zl-C500	28116	SRP087908	127	5858845	46132.6	79095	26631	355089	1016	41.76
Bacteroides ovatus NLAE-zl-C57	28116	SRP087896	177	6006586	33935.5	64008	17137	283359	1005	41.67
Bacteroides sp. AR20	93974	SRP082867	30	6063593	202120	463390	139204	743647	1132	42.7
Bacteroides sp. AR29	93975	SRP082854	66	4440876	67286	153172	44305	445925	411	46.35
Bacteroides sp. Ga6A1	1410607	SRP074952	93	3845343	41347.8	80546	23245	184540	501	45.15
Bacteroides sp. Ga6A2	1410608	SRP074950	93	3847534	41371.3	90104	25305	255637	318	45.15
Bacteroides thetaiotaomicron KPPR-3	818	SRP084624	39	6227139	159670	351806	157017	1045920	1228	42.96
Bacteroides thetaiotaomicron NLAE-zl-C579	818	SRP087866	84	6327940	75332.6	179844	39261	553697	1038	42.94
Bacteroides vulgatus NLAE-zl-G202	821	SRP086661	109	4974562	45638.2	94596	23391	393978	1012	42.44
Bacteroides xylanisolvens NLAE-zl-C202	371601	SRP087859	95	5867922	61767.6	94755	31396	318233	1295	41.89
Bacteroides xylanisolvens NLAE-zl-G339	371601	SRP086366	65	6131628	94332.7	149792	54964	542077	1059	41.76
Basfia succiniciproducens DSM 22022	653940	SRP084606	32	2227544	69610.8	127435	42642	401579	506	42.34
Basfia succiniciproducens KPR-2	653940	SRP084631	59	2320705	39334	101409	20680	166251	1121	42.3
Bifidobacterium adolescentis DSM 20087	1410644	SRP074968	10	2051152	205115	730861	85235	824571	1222	59.41
Bifidobacterium bifidum Calf96	1681	SRP087881	15	2150296	143353	226099	70687	322979	5571	62.8
Bifidobacterium boum DSM 20432	1410645	SRP074970	27	2161178	80043.6	216035	56674	435172	1187	59.29
Bifidobacterium breve RP2	1685	SRP087894	25	2260492	90419.7	179471	38854	622007	2139	58.69
Bifidobacterium longum AGR2137	1280702	SRP025352	49	2270377	46334.2	79605	33264	256081	1028	59.86
Bifidobacterium merycicum DSM 6492	1410646	SRP047782	15	2274683	151646	601313	115640	646872	2504	60.36
Bifidobacterium pseudolongum AGR2145	1280701	SRP025306	30	1992204	66406.8	130634	31304	253472	1230	63.3
Bifidobacterium pseudolongum globosum DSM 20092	1410605	SRP074967	40	1913048	47826.2	158702	24382	329121	1056	63.4
Bifidobacterium ruminantium DSM 6489	1410647	SRP074966	43	2218565	51594.5	166731	31116	465055	1166	59.15
Bifidobacterium sp. AGR2158	1280675	SRP053590	20	2187350	109368	384143	89045	534454	1266	64.18
Bifidobacterium thermophilum DSM 20212	1410648	SRP074974	50	2252351	45047	118934	25710	226763	1003	60.07
Blautia schinkii DSM 10518	1410649	SRP074972	70	6677661	95395.2	170418	51769	416276	1417	45.6
Blautia sp. SF-50	1520805	SRP082856	81	3698061	45655.1	95761	24409	268974	1113	43.82
Blautia wexlerae AGR2146	1280691	SRP025381	192	3581157	18651.9	40290	8429	121954	209	41.58
Butyrivibrio fibrisolvens AB2020	1280697	SRP025385	170	4735565	27856.3	51181	13920	165770	1023	39.8
Butyrivibrio fibrisolvens AR40	831	SRP086346	81	5011853	61874.7	135998	40684	286469	514	39.85
Butyrivibrio fibrisolvens FE2007	1280700	SRP025308	68	4315150	63458.1	116031	42357	292024	1204	39.67
Butyrivibrio fibrisolvens MD2001	1280703	SRP025357	68	4738690	69686.6	165396	41637	369701	731	39.75
Butyrivibrio fibrisolvens ND3005	1280696	SRP025382	160	4461744	27885.9	58028	14844	126688	1008	39.43
Butyrivibrio fibrisolvens WTE3004	1280699	SRP025301	91	4661921	51229.9	108244	29310	339602	496	39.85
Butyrivibrio fibrisolvens YRB2005	1280687	SRP025299	82	4651344	56723.7	125064	40355	431542	1042	39.78
Butyrivibrio hungatei NK4A153	877422	SRP025365	39	3366177	86312.2	220138	40497	495567	1606	41.01
Butyrivibrio hungatei XBD2006	185008	SRP084608	38	3400114	89476.7	179157	56455	379171	1335	40.79
Butyrivibrio proteoclasticus FD2007	1408431	SRP047991	45	3879633	86214.1	143967	50147	358464	1101	40.29
Butyrivibrio proteoclasticus P18	43305	SRP086340	81	4166130	51433.7	110262	31056	286107	1177	39.08
Butyrivibrio proteoclasticus P6B7	1410650	SRP074963	59	3925456	66533.2	150785	35579	354898	1254	41.86
Butyrivibrio sp. AC2005	1280672	SRP025377	89	5123313	57565.3	111614	26438	458483	210	40.11
Butyrivibrio sp. AD3002	1280670	SRP025350	73	4316529	59130.5	125332	36448	570399	1048	41.89
Butyrivibrio sp. AE2005	1496722	SRP054853	48	3707392	77237.3	160630	46645	444771	1184	40.63
Butyrivibrio sp. AE2015	1280663	SRP025361	73	3711555	50843.2	90400	26007	263987	1310	39.85
Butyrivibrio sp. AE2032	1458463	SRP077686	6	3686941	614490	2835411	198993	2835411	12946	43.13
Butyrivibrio sp. AE3003	1496721	SRP078096	1	3464030	3464030	3464030	3464030	3464030	3464030	40.95
Butyrivibrio sp. AE3004	1506994	SRP078103	6	4470907	745151	3630828	430542	3630828	12915	39.6
Butyrivibrio sp. AE3006	1280673	SRP025386	47	4145676	88205.9	213844	53224	441559	211	41.46
Butyrivibrio sp. AE3009	1280666	SRP053557	103	4218197	40953.4	96926	23684	283889	1189	44.43
Butyrivibrio sp. FC2001	1280671	SRP025376	46	4573762	99429.6	217065	60855	907304	1064	41.67
Butyrivibrio sp. FCS006	1280684	SRP053556	17	3794795	223223	367202	184481	716150	1332	43.81
Butyrivibrio sp. FCS014	1408304	SRP078100	22	4089922	185906	548546	129903	1270022	13794	45.85
Butyrivibrio sp. INlla14	1520808	SRP082837	85	4193178	49331.5	111356	29262	293288	1033	40.58
Butyrivibrio sp. INlla16	1520807	SRP082848	136	4798232	35281.1	90780	15518	245429	1238	41.73
Butyrivibrio sp. INlla18	1520806	SRP082840	34	3254604	95723.6	240158	59077	300659	290	40.13
Butyrivibrio sp. INlla21	1520811	SRP082846	74	3342515	45169.1	103915	23724	272234	632	42.16
Butyrivibrio sp. LB2008	1408305	SRP073911	37	3715149	100409	201580	69918	356074	1118	40.62
Butyrivibrio sp. LC3010	1280680	SRP025379	71	4587408	64611.4	151796	28139	368724	1051	39.56
Butyrivibrio sp. M55	28121	SRP087900	38	3666312	96481.9	290953	57711	505130	1221	40.75
Butyrivibrio sp. MB2005	1280678	SRP025302	48	4176999	87020.8	198422	42705	281580	1396	41.33
Butyrivibrio sp. MC2013	1280686	SRP025298	51	3812603	74756.9	150252	45067	394162	1253	44.01
Butyrivibrio sp. MC2021	1408306	SRP073912	35	4361814	124623	363160	71840	1400313	977	44.41
Butyrivibrio sp. NC2002	1410610	SRP074933	13	3406314	262024	567328	146249	727456	1315	40.2
Butyrivibrio sp. NC2007	1280683	SRP025360	54	4000398	74081.4	153689	34288	414515	1054	43.61
Butyrivibrio sp. NC3005	1280685	SRP025371	103	3870478	37577.5	60813	20184	251237	1000	35.51
Butyrivibrio sp. OB235	28121	SRP085471	86	4733908	55045.4	105899	32968	587566	1039	41.64
Butyrivibrio sp. Su6	1520810	SRP082882	25	3694569	147783	189942	82697	599944	2025	39.92
Butyrivibrio sp. TB	1520809	SRP082885	58	4407401	75989.7	134449	46938	312553	590	39.6
Butyrivibrio sp. VCB2001	1280667	SRP025368	44	4016157	91276.3	193207	64827	629305	1059	43.63
Butyrivibrio sp. VCB2006	1280679	SRP025366	40	3947728	98693.2	199326	74363	357806	1025	41.09
Butyrivibrio sp. VCD2006	1280664	SRP025349	82	4699139	57306.6	107488	37901	366742	356	41.19
Butyrivibrio sp. WCD2001	1280681	SRP025351	60	4275672	71261.2	242514	46488	748168	1046	41.95
Butyrivibrio sp. WCD3002	1280676	SRP025356	55	4250723	77285.9	194861	49284	856556	798	41.47
Butyrivibrio sp. WCE2006	1410611	SRP074971	98	4526465	46188.4	121046	24347	461296	1013	39.47
Butyrivibrio sp. XBB1001	1280682	SRP025378	41	3909339	95349.7	247453	52692	643723	1226	40.53
Butyrivibrio sp. XPD2002	1280665	SRP025358	53	4438133	83738.4	168108	45441	698451	1279	41.77
Butyrivibrio sp. XPD2006	1280668	SRP025370	31	3888106	125423	229179	92257	435996	1120	43.37
Butyrivibrio sp. YAB3001	1520812	SRP082841	65	4579946	70460.7	155119	49625	486322	1123	38.65
Cellulomonas sp. KH9	40001	SRP087839	15	4167297	277820	689843	265508	1013470	1027	74.64
Citrobacter sp. NLAE-zl-C269	544	SRP087903	26	4959418	190747	429874	114068	537154	1000	53.23
Clostridiales bacterium NK3B98	877414	SRP025363	211	3040979	14412.2	36272	8973	211673	1003	54.86
Clostridiales bacterium R-7	1898207	SRP103998	22	3345532	152070	352339	108154	493931	1129	52.99
Clostridiales bacterium WTE2008	1898207	SRP103235	16	3408855	213053	476565	148083	846219	1129	53.51
Clostridium aerotolerans DSM 5434	1410651	SRP074976	50	4732373	94647.5	213027	80734	596150	1046	42.37
Clostridium algidicarnis B3	37659	SRP078125	1	3060291	3060291	3060291	3060291	3060291	3060291	30.26
Clostridium aminophilum F	1121296	SRP082851	35	3113310	88951.7	171405	66198	437125	1876	50.76
Clostridium beijerinckii HUN142	1410652	SRP074932	63	6098941	96808.6	236200	59418	512318	1340	29.58
Clostridium butyricum AGR2140	1280693	SRP025304	42	4549947	108332	237318	64728	422170	1276	28.51
Clostridium cadaveris AGR2141	1280692	SRP025380	45	3538661	78636.9	141803	44270	338407	1142	31.11
Clostridium cadaveris NLAE-zl-G419	1529	SRP086374	54	3529523	65361.5	110120	35819	339157	1246	31.11
Clostridium clostidiforme ATCC 25537	1531	SRP092669	149	5465381	36680.4	79544	20511	230765	1026	48.95
Clostridium clostridioforme AGR2157	1280695	SRP025307	138	4939268	35791.8	82627	22904	203075	1133	49.05
Clostridium cochlearium NLAE-zl-C224	1494	SRP087864	54	2400512	44453.9	103158	23997	325871	261	28.26
[Clostridium] glycolicum KPPR-9	36841	SRP084625	20	3982686	199134	881276	168893	1590664	1302	28.54
Clostridium innocuum NLAE-zl-C381	1485	SRP087869	61	4229466	69335.5	154235	37829	460936	1058	43.61
Clostridium innocuum NLAE-zl-G197	1522	SRP086372	38	4562849	120075	268944	64657	661274	1047	42.98
Clostridium lundense DSM 17049	1410653	SRP074977	54	4751702	87994.5	205061	43975	779516	1116	29.29
Clostridium mangenotii LM2	1392497	SRP078121	1	3023790	3023790	3023790	3023790	3023790	3023790	31.55
Clostridium paraputrificum AGR2156	1280689	SRP025305	32	3556514	111141	320228	74002	719109	1088	29.64
Clostridium polysaccharolyticum DSM1801	29364	SRP085175	60	3449647	57494.1	109619	32478	240973	1311	36.63
Clostridium sp. DSM8431	1506	SRP086370	334	3628951	10865.1	18890	5406	58893	926	28.86
Coriobacteriaceae bacterium KH1P3	1945884	SRP103232	16	2028533	126783	275659	85817	564818	1409	63.11
Corynebacterium vitaeruminis Ga6A13	1410654	SRP074958	71	2907311	40948	137689	22948	298912	401	65.52
Denitrobacterium detoxificans DSM 21843	79604	SRP082842	40	2407525	60188.1	179728	42155	461789	1025	59.38
Desulfovibrio desulfuricans DSM 7057	876	SRP084632	144	3229462	22426.8	45683	14009	249598	1005	57.32
Desulfovibrio legallii KHC7	571438	SRP087857	39	2704058	69334.8	120684	46917	255415	1009	64.81
Dorea longicatena AGR2136	1280698	SRP025303	146	3591748	24601	51278	13738	164825	1009	40.99
Dorea sp. AGR2135	1280669	SRP025375	73	3509498	48075.3	101285	22162	310963	1006	40.56
Enterobacter sp. KPR-6	42895	SRP085205	22	4482561	203753	351561	119462	617443	1025	55.05
Enterococcus casseliflavus NLAE-zl-C414	37734	SRP087897	44	3564496	81011.3	197700	65836	374838	1004	42.59
Enterococcus casseliflavus NLAE-zl-G268	37734	SRP086662	28	3686667	131667	333622	78130	699188	1322	42.45
Enterococcus faecalis 68A	1458467	SRP078107	9	3049703	338856	827634	452723	864778	12081	37.34
Enterococcus faecalis VTM1R91	1351	SRP085200	39	3058004	78410.4	133972	35963	983546	1252	37.15
Enterococcus gallinarum SKF1	1353	SRP078108	6	3475102	579184	3232650	3232650	3232650	6558	40.25
Enterococcus mundtii C2	53346	SRP082863	50	3245546	64910.9	136327	43046	449420	1097	38.28
Enterococcus sp. KPPR-6	35783	SRP085193	69	4448590	64472.3	154132	47342	272586	1128	39.88
Erysipelotrichaceae bacterium NK3D112	877415	SRP073904	97	3148260	32456.3	76307	15905	338106	1022	48.37
Escherichia coli PA-3	562	SRP085187	87	4874387	56027.4	111909	33896	357765	1055	50.72
Eubacterium callanderi NLAE-zl-G225	53442	SRP086368	26	4366822	167955	388808	122258	722009	1288	47.24
Eubacterium cellulosolvens LD2006	1408436	SRP047992	87	3330765	38284.7	99042	19179	296394	1046	49.25
Eubacterium oxidoreducens DSM 3217	1732	SRP082832	37	2910102	78651.4	161125	55169	369158	194	39.86
Eubacterium pyruvativorans i6	155865	SRP086334	58	2158512	37215.7	77437	23770	184377	1120	54.84
[Eubacterium] pyruvativorans KHGC13	1730	SRP087856	72	2277081	31626.1	77864	17241	297501	1199	54.42
Eubacterium pyruvativorans KHPC4	1730	SRP087849	76	2275519	29941	75405	17211	189062	1199	54.42
Eubacterium ruminantium 2388	42322	SRP086343	38	2875663	75675.3	195106	47999	311477	1222	37.26
Eubacterium ruminantium FB3002	42322	SRP086333	48	3501627	72950.6	183080	51124	669877	1009	40.07
Eubacterium ruminatium HUN269	42322	SRP092665	41	2878462	70206.4	181613	47585	356036	1222	37.27
Eubacterium sp. AB3007	1392487	SRP078137	1	2301752	2301752	2301752	2301752	2301752	2301752	52.97
Fibrobacter succinogenes HM2	833	SRP092671	11	3511083	319189	735125	230179	884191	1141	48.72
Fusobacterium necrophorum HUN048	1410656	SRP074926	21	2032101	96766.7	133996	66548	305385	1754	35.1
Kandleria vitulina DSM 20405	1410657	SRP074978	79	2122058	26861.5	56237	11633	198825	1107	34.96
Kandleria vitulina KH4T7	1630	SRP087876	43	2068074	48094.8	106369	23484	195590	1053	34.91
Kandleria vitulina MC3001	1410658	SRP074936	56	2040410	36435.9	80368	20167	136533	1017	35.07
Kandleria vitulina S3b	1630	SRP082875	68	2127510	31286.9	63496	13853	139014	1111	34.91
Kandleria vitulina WCC7	1630	SRP087844	56	2099628	37493.4	71778	20971	128088	1108	35.01
Kandleria vitulina WCE2011	1410659	SRP074973	45	2034060	45201.3	67067	23230	195435	1108	34.99
Lachnobacterium bovis AE2004	140626	SRP078098	22	2844447	129293	683771	123866	903504	8638	31.27
Lachnobacterium bovis C6A12	1410660	SRP074955	48	2607232	54317.3	172663	30340	326284	1012	30.94
Lachnobacterium bovis DSM 14045	1122142	SRP084600	63	2709759	43012.1	100117	30762	270225	493	31.35
Lachnobacterium bovis NK4B19	877445	SRP025374	130	2514800	19344.6	48240	8417	192519	1016	30.76
Lachnobacterium bovis S1b	140626	SRP082855	70	2533654	36195.1	109325	23191	296787	306	30.84
Lachnoclostridium aminophilum KH1P1	1526	SRP085203	112	3195268	28529.2	49281	12901	149791	1105	50.67
Lachnoclostridium citroniae NLAE-zl-G70	358743	SRP086362	27	6043630	223838	552484	139801	1414582	1718	49.7
Lachnoclostridium clostridioforme NLAE-zl-C196	1531	SRP087898	166	5223725	31468.2	59867	18016	294923	1068	49.12
Lachnoclostridium clostridioforme NLAE-zl-G208	1531	SRP087870	160	5233809	32711.3	65106	16987	295017	611	49.11
Lachnoclostridium contortum NLAE-zl-C134	39482	SRP087893	46	4707511	102337	212436	52154	700608	366	42.05
Lachnoclostridium lavalense NLAE-zl-G277	460384	SRP086663	102	6396203	62707.9	136945	32192	474982	1115	55.37
Lachnoclostridium oroticum NLAE-zl-C242	1544	SRP087899	37	5717367	154523	285881	95233	679893	1066	44.74
Lachnospiraceae bacterium A10	1520821	SRP084611	15	2509184	167279	362550	115277	472459	1160	41.1
Lachnospiraceae bacterium AB2028	1408319	SRP073896	25	3475928	139037	299007	81207	694064	1599	43.61
Lachnospiraceae bacterium AC2012	1392494	SRP078131	2	2555436	1277718	2070390	485046	2070390	485046	41.29
Lachnospiraceae bacterium AC2014	1408320	SRP073897	21	2758109	131339	272972	87413	470756	879	43.49
Lachnospiraceae bacterium AC2028	1408321	SRP073899	15	2772354	184824	621030	87522	806365	1475	46.23
Lachnospiraceae bacterium AC2029	1458462	SRP077689	1	3859732	3859732	3859732	3859732	3859732	3859732	49.86
Lachnospiraceae bacterium AC2031	1392493	SRP078129	1	3191482	3191482	3191482	3191482	3191482	3191482	39.47
Lachnospiraceae bacterium AC3007	1408322	SRP073895	55	2942385	53497.9	123576	38645	257266	426	47.63
Lachnospiraceae bacterium AD3010	1410621	SRP074928	51	3551269	69632.7	150596	47854	313563	1001	45.66
Lachnospiraceae bacterium C10	1520822	SRP082862	74	2943782	39780.8	105616	22990	217250	546	44.6
Lachnospiraceae bacterium C6A11	1410622	SRP074953	19	2894913	152364	235671	109562	487842	1209	44
Lachnospiraceae bacterium C7	559956	SRP082864	96	2842748	29612	52078	23355	122155	1009	32.11
Lachnospiraceae bacterium FD2005	1410623	SRP074925	12	2439210	203268	287566	109489	686995	1191	41.24
Lachnospiraceae bacterium FE2018	1410624	SRP074927	119	3213641	27005.4	57992	17089	186533	1150	48.71
Lachnospiraceae bacterium G11	1200747	SRP082879	32	3042938	95091.8	173037	76526	513283	218	43.45
Lachnospiraceae bacterium G41	1200749	SRP082873	25	2591346	103654	184942	53189	546736	1634	39.75
Lachnospiraceae bacterium KH1P17	1898203	SRP103231	30	3789661	126322	259915	63266	464775	1538	43.53
Lachnospiraceae bacterium KH1T2	186803	SRP087843	70	3869213	55274.5	118060	24768	434803	1248	39.43
Lachnospiraceae bacterium KHCPX20	186803	SRP087877	77	3201181	41573.8	105783	24657	351380	461	43.88
Lachnospiraceae bacterium LC2019	1898203	SRP103993	53	3490227	65853.3	128616	38272	251395	1287	38.76
Lachnospiraceae bacterium MA2020	1408323	SRP047995	50	3724581	74491.6	161891	54539	290212	1148	39.93
Lachnospiraceae bacterium MC2017	1408324	SRP073917	65	4253118	65432.6	135324	36089	325394	1024	41.42
Lachnospiraceae bacterium MD2004	1410625	SRP074939	12	2531021	210918	424662	141304	725323	740	41.23
Lachnospiraceae bacterium NC2004	1410626	SRP074943	58	3372879	58153.1	179803	38380	581799	1072	39.37
Lachnospiraceae bacterium NC2008	1410627	SRP074937	26	2718916	104574	322433	54854	396770	1309	36.84
Lachnospiraceae bacterium ND2006	1410628	SRP074941	105	3944742	37569	127091	17833	300131	1006	39.25
Lachnospiraceae bacterium NE2001	1520823	SRP082838	64	3720393	58131.1	138265	34231	271693	1075	40.77
Lachnospiraceae bacterium NK3A20	877406	SRP072632	67	2958754	44160.5	81778	28677	270803	204	54.26
Lachnospiraceae bacterium NK4A136	877420	SRP025364	78	2730030	35000.4	75994	22823	378566	1005	36.91
Lachnospiraceae bacterium NK4A144	877421	SRP025354	75	4089863	54531.5	113561	29174	466111	1102	41.62
Lachnospiraceae bacterium NK4A179	877424	SRP025383	73	3222863	44148.8	77056	24712	292257	1085	43.28
Lachnospiraceae bacterium NLAE-zl-G231	186803	SRP087865	24	7250331	302097	456283	226686	855853	985	46.86
Lachnospiraceae bacterium P6A3	1410630	SRP074959	10	2978212	297821	851680	242722	1043692	1106	44.2
Lachnospiraceae bacterium P6B14	1410631	SRP074964	36	2688503	74680.6	181753	51346	357652	1403	45.82
Lachnospiraceae bacterium RM5	1200721	SRP082874	50	2341854	46837.1	114963	30853	228055	571	31.86
Lachnospiraceae bacterium V9D3004	1410632	SRP074942	35	3417900	97654.3	198326	53470	672142	1028	40.63
Lachnospiraceae bacterium XBB1006	1520827	SRP082839	45	2719662	60436.9	181590	42632	433904	426	42.09
Lachnospiraceae bacterium XBB2008	1520826	SRP082850	31	3517405	113465	324390	66766	691497	1030	47.43
Lachnospiraceae bacterium XBD2001	1520820	SRP084598	18	2481127	137840	326650	172678	678027	990	46.19
Lachnospiraceae bacterium XPB1003	1520825	SRP082847	44	3143949	71453.4	165135	72554	500839	1048	43.34
Lachnospiraceae bacterium YSB2008	1410633	SRP074987	29	2686267	92629.9	166634	85339	341764	1444	40.74
Lachnospiraceae bacterium YSD2013	1520828	SRP082844	54	3242758	60051.1	178256	39504	344323	453	45.07
Lachnospira multipara ATCC 19207	1282887	SRP025300	32	2869885	89683.9	134017	46820	553257	1343	35.27
Lachnospira multipara D15d	28051	SRP087837	36	2839914	78886.5	164503	54362	329283	1085	35.21
Lachnospira multipara LB2003	1410661	SRP074924	22	2579470	117249	268274	52979	566413	1091	33.51
Lachnospira multipara MC2003	1410662	SRP074986	31	2602283	83944.6	155051	80621	266534	1759	33.32
Lachnospira pectinoschiza M83	28052	SRP087902	15	2701997	180133	281314	98530	693503	1817	35.95
Lactobacillus brevis AG48	1384064	SRP078110	9	2595994	288444	2315038	57900	2315038	15577	45.66
Lactobacillus mucosae AGR63	97478	SRP078109	9	1941536	215726	358179	98387	497752	7291	46.98
Lactobacillus mucosae KHPC15	97478	SRP087852	35	1880978	53742.2	167272	31851	320291	1184	46.71
Lactobacillus mucosae KHPX11	97478	SRP087875	39	1880857	48227.1	137576	29855	317403	1426	46.72
Lactobacillus mucosae WCC8	97478	SRP087854	39	1880668	48222.3	137746	29863	312104	1330	46.72
Lactobacillus plantarum AG30	1590	SRP077687	48	3442875	71726.6	1891636	49105	1891636	2905	44.29
Lactobacillus ruminis DSM 20403	1423798	SRP082877	71	2033484	28640.6	50409	14754	135217	395	43.37
Lactobacillus ruminis WC1T17	1623	SRP087848	30	1841835	61394.5	121191	38639	211278	1161	39.86
Lactococcus garvieae M79	1363	SRP087895	37	2159617	58368	149198	33869	397272	2103	38.56
Lactococcus lactis subsp. lactis 511	1360	SRP078099	1	2480752	2480752	2480752	2480752	2480752	2480752	35.12
Megamonas sp. Calf98-2	158846	SRP087924	74	2209255	29854.8	57248	14290	136838	1139	31.63
Megasphaera elsdenii J1	907	SRP086344	38	2448828	64442.8	156205	41879	259562	368	53.09
Megasphaera elsdenii T81	1410663	SRP074940	46	2498447	54314.1	100449	39435	193244	429	52.78
Megasphaera elsdenii YE34	907	SRP082861	36	2420279	67230	190338	32917	321114	245	53.03
Methanobrevibacter gottschalkii DSM 11978	190974	SRP087834	20	1864477	93223.9	121385	52782	347851	1276	30.24
Methanobrevibacter millerae DSM 16643	230361	SRP082886	60	2716742	45279	108071	23320	224934	302	36.54
Methanobrevibacter olleyae DSM 16632	294671	SRP082888	56	2122096	37894.6	46879	21125	144849	1214	26.81
Methanobrevibacter wolinii SH	1410664	SRP074947	36	2038673	56629.8	116447	44201	202647	1163	24.21
Methanomicrobium mobile DSM 1539	694440	SRP047783	12	1711791	142649	336021	154872	471969	1272	49.46
Methanosarcina sp. DSM 11855	1520800	SRP082887	26	3099467	119210	222974	94102	402334	1066	41.29
Micrococcineae bacterium KH10	85006	SRP103236	8	2799587	349948	443066	344750	1392804	2394	60.57
Micrococcus luteus VTM4R57	1270	SRP086363	38	2562005	67421.2	172368	42888	352211	515	72.85
Mitsuokella jalaludinii DSM 13811	1410665	SRP074975	66	2412558	36553.9	85299	15135	472169	1048	58.07
Morganella morganii NLAE-zl-C84	582	SRP087901	21	3915682	186461	343774	102060	786460	1001	50.9
Olsenella sp. KH2P3	133925	SRP085208	31	2420554	78082.4	182897	71383	756771	222	62.61
Olsenella sp. KH3B4	133925	SRP088766	23	2376938	103345	249394	59001	444756	1188	62.61
Olsenella umbonata DSM 22619	604330	SRP085475	49	2214841	45200.8	82104	28711	256693	1551	65.04
Olsenella umbonata KHGC19	604330	SRP087850	14	2056280	146877	274672	97217	529122	2240	63.19
Olsenella umbonata WCP15	604330	SRP087882	25	2030882	81235.3	207153	57184	368914	1115	63.11
Oribacterium sp. FC2011	1408311	SRP073908	72	4166209	57864	170628	33173	343471	1151	42.18
Oribacterium sp. KHPX15	265975	SRP087853	94	4016325	42726.9	103425	21417	344864	980	42.22
Oribacterium sp. NK2B42	689781	SRP025373	105	3782653	36025.3	76174	18873	289459	615	43.02
Oribacterium sp. P6A1	1410612	SRP074949	95	3697107	38916.9	149040	18714	313831	1106	42.46
Oribacterium sp. WCC10	265975	SRP087841	55	3642422	66225.9	154554	36725	343503	1587	41.47
Oscillibacter sp. PC13	459786	SRP086358	42	2792998	66499.9	120604	54813	203742	1037	54.56
Pediococcus acidilactici AGR20	1384067	SRP078102	2	1924318	962159	1850049	1850049	1850049	74269	42.39
Peptostreptococcaceae bacterium pGA-8	1520829	SRP084616	25	1784552	71382.1	119674	38752	211255	1654	39.39
Peptostreptococcaceae bacterium VA2	1476973	SRP078119	11	3583479	325771	3279752	3279752	3279752	9308	28.63
Peptostreptococcus anaerobius C	1261	SRP092667	61	2116765	34701.1	52849	19673	168309	1055	35.71
Peptostreptococcus russellii Calf135	215200	SRP087880	58	2126225	36659.1	141120	15000	342373	1379	30.77
Peptostreptococcus sp. D1	72304	SRP082870	37	2277407	61551.5	156464	30675	584884	1493	32.93
Porphyromonadaceae bacterium KH3CP3RA	171551	SRP087872	51	4926348	96595.1	176348	70958	523428	1100	43.12
Porphyromonadaceae bacterium KH3R12	171551	SRP087873	98	4152436	42371.8	92470	22356	263578	913	43.58
Porphyromonadaceae bacterium KHP3R9	171551	SRP087860	106	3368280	31776.2	70618	15234	211448	1032	48.51
Porphyromonadaceae bacterium NLAE-zl-C104	171551	SRP087892	87	3910545	44948.8	73844	27655	252216	1011	43.76
Prevotella brevis P6B11	1410666	SRP074945	25	3214828	128593	294203	63502	411595	2371	49.2
Prevotella bryantii C21a	1280705	SRP025372	29	3245049	111898	207661	76440	431332	1251	38.58
Prevotella bryantii FB3001	77095	SRP086331	27	3296120	122079	242741	63688	535168	2740	38.79
Prevotella bryantii KHPX14	77095	SRP087851	25	3331649	133266	280917	77910	870725	1317	38.64
Prevotellaceae bacterium HUN156	1520830	SRP082828	23	2795250	121533	306694	112573	438750	344	45.26
Prevotellaceae bacterium KH2P17	1945886	SRP103991	44	3301013	75023	131783	39069	322191	1059	53.14
Prevotellaceae bacterium MN60	1945887	SRP103999	25	2737009	109480	217972	71376	621244	1150	45.97
Prevotella ruminicola AR32	839	SRP087921	20	3246702	162335	303056	128983	637546	1160	47.23
Prevotella ruminicola BPI-162	839	SRP086660	39	3559386	91266.3	430341	50514	872895	1067	47.82
Prevotella ruminicola BPI-34	839	SRP086365	20	3658292	182915	517656	155532	808370	1295	47.67
Prevotella ruminicola D31d	839	SRP087907	12	3771056	314255	664389	171906	1069247	1044	47.56
Prevotella ruminicola Ga6B6	1410667	SRP074951	52	3473679	66801.5	118173	37160	403124	1091	48.07
Prevotella ruminicola KHT3	839	SRP087845	66	3961499	60022.7	137575	38750	269435	1075	46.27
Prevotella sp. AGR2160	1280674	SRP025309	50	2907354	58147.1	140993	34744	322084	1011	51.48
Prevotella sp. BP1-145	645273	SRP086369	50	3552958	71059.2	132805	50829	359681	1462	48.42
Prevotella sp. BP1-148	645274	SRP086364	43	3477641	80875.4	133254	54856	464420	1459	48.37
Prevotella sp. FD3004	1408309	SRP047993	17	2955071	173828	285477	137747	516770	1513	47.44
Prevotella sp. HUN102	1392486	SRP078128	4	3318148	829537	2328889	332120	2328889	10839	45.26
Prevotella sp. KH1P2	59823	SRP085206	45	3277657	72836.8	114740	38702	322729	2653	53.22
Prevotella sp. KH2C16	59823	SRP087855	61	3217874	52752	123507	29919	420382	1243	50.46
Prevotella sp. KHP1	59823	SRP085174	6	3418751	569792	779453	270581	1448203	147783	47.74
Prevotella sp. KHP7	59823	SRP085204	10	3079942	307994	501972	354621	853413	1083	47.4
Prevotella sp. LC2012	59823	SRP085182	10	2886323	288632	643460	233413	968558	9751	49.05
Prevotella sp. MA2016	1408310	SRP047994	13	3383836	260295	441609	181611	675167	1309	47.75
Prevotella sp. NE3005	59823	SRP086332	22	3567597	162164	389628	97625	704005	1156	48.99
Prevotella sp. P6B1	1410613	SRP074961	19	3613663	190193	537390	97022	799421	2649	47.6
Prevotella sp. P6B4	1410614	SRP074962	50	3552208	71044.2	150909	53180	312554	1193	47.39
Prevotella sp. RM4	1200547	SRP074984	16	3350615	209413	534402	105552	1203553	2407	47.96
Prevotella sp. TC2-24	81582	SRP086360	10	2915966	291597	425374	282115	587459	1654	49
Prevotella sp. TC2-28	59823	SRP086359	36	3371121	93642.2	191868	64111	388325	1029	48.35
Prevotella sp. TF2-5	59823	SRP086361	26	3509774	134991	248002	89965	546073	1299	46.52
Propionibacteriaceae bacterium P6A17	1410634	SRP074957	52	2730077	52501.5	205689	30674	274894	725	69.33
Propionibacterium acnes NLAE-zl-G260	1747	SRP087835	13	2544367	195721	323869	246396	573109	1346	60.04
Propionibacterium sp. MB3007	1410615	SRP047780	17	2539257	149368	337349	129324	738601	1310	60.05
Proteiniclasticum ruminis DSM 24773	1410668	SRP074981	25	3113665	124547	320960	71615	986505	1288	43.14
Proteus mirabilis NLAE-zl-C285	584	SRP087863	38	3769834	99206.2	162534	47581	360336	1804	38.65
Proteus mirabilis NLAE-zl-G534	584	SRP086376	51	3948465	77420.9	185733	47210	391326	1179	38.66
Pseudobutyrivibrio ruminis ACV-9	46206	SRP084612	30	2762077	92069.2	165606	59226	344991	1140	39.01
Pseudobutyrivibrio ruminis AD2017	1280694	SRP025359	22	2911787	132354	376338	61416	678684	6397	38.48
Pseudobutyrivibrio ruminis CF1b	1280688	SRP025367	17	3270570	192386	202088	92055	918978	7515	39.5
Pseudobutyrivibrio ruminis DSM 9787	1123011	SRP082878	18	3020378	167799	287553	101018	406588	973	38.85
Pseudobutyrivibrio ruminis HUN009	1458469	SRP078090	2	2804489	1.40224e+06	2701951	2701951	2701951	102538	38.86
Pseudobutyrivibrio sp. 49	1855344	SRP087858	47	3397610	72289.6	162336	47270	582614	1214	38.92
Pseudobutyrivibrio sp. ACV-2	1520801	SRP084610	48	3659825	76246.4	209821	43664	592094	228	38.54
Pseudobutyrivibrio sp AR14	1520804	SRP092664	47	3052040	64937	201548	45019	375144	1041	38.77
Pseudobutyrivibrio sp. C4	1520803	SRP082858	13	2919653	224589	261705	100893	803033	3477	38.9
Pseudobutyrivibrio sp. JW11	46205	SRP086341	37	3061254	82736.6	154726	57701	513787	1236	38.91
Pseudobutyrivibrio sp. LB2011	1408312	SRP073905	10	2807206	280721	340858	236960	758459	1394	39
Pseudobutyrivibrio sp. MD2005	1410616	SRP074934	33	3080260	93341.2	184226	40891	340218	1617	38.34
Pseudobutyrivibrio sp. NOR37	46205	SRP085467	9	2943514	327057	568198	131991	1218479	1570	38.81
Pseudobutyrivibrio sp. OR37	46205	SRP085199	82	3557369	43382.6	87781	27502	230308	1029	38.72
Pseudobutyrivibrio sp. UC1225	46205	SRP085192	32	3371868	105371	258251	62368	636822	1065	38.84
Pseudobutyrivibrio sp. YE44	1520802	SRP082857	29	3241852	111788	275622	58110	891515	1126	39
Pseudobutyrivibrio xylanivorans DSM 10317	185007	SRP082881	34	3213944	94527.8	232836	72576	392575	1360	39.58
Ruaniaceae bacterium KH17	1945888	SRP103990	72	2724385	37838.7	67307	22335	191048	1089	64.89
Ruminobacter amylophilus DSM 1361	867	SRP082835	124	2812694	22683	47942	11821	147988	211	42.68
Ruminobacter sp. RM87	1200567	SRP074982	130	2856332	21971.8	41959	11378	181549	1036	42.4
Ruminococcaceae bacterium AB4001	1410638	SRP074946	56	3247492	57990.9	121905	35488	442331	1340	45.66
Ruminococcaceae bacterium AE2021	1392491	SRP078130	1	3083950	3083950	3083950	3083950	3083950	3083950	46.25
Ruminococcaceae bacterium D5	1520815	SRP082860	59	2632451	44617.8	85387	25262	157393	1003	56.86
Ruminococcaceae bacterium FB2012	1520817	SRP082827	55	3757823	68324.1	190326	39359	564773	752	51.1
Ruminococcaceae bacterium KH2T8	541000	SRP087878	10	2914954	291495	437898	224734	973568	1600	46.87
Ruminococcaceae bacterium KHP2	1898205	SRP103223	20	2977599	148880	393527	115374	824806	1332	46.4
Ruminococcaceae bacterium P7	1200751	SRP082876	100	3050613	30506.1	78823	14155	251441	1001	50.3
Ruminococcaceae bacterium R-25	1898205	SRP103995	7	3067561	438223	1690852	419797	1690852	1474	44.84
Ruminococcaceae bacterium YAD3003	1520816	SRP082843	30	2673997	89133.2	180623	55535	312085	1271	43.65
Ruminococcaceae bacterium YRB3002	1520819	SRP084599	62	3007049	48500.8	88783	26891	406259	1106	47.83
Ruminococcus albus AD2013	1384065	SRP078117	6	4234989	705832	3795135	387527	3795135	10192	44.05
Ruminococcus albus AR67	1264	SRP082866	110	4272749	38843.2	87162	19689	292174	885	44.86
Ruminococcus albus KH2T6	1264	SRP087874	52	3842428	73892.8	159959	39515	423501	1056	45.22
Ruminococcus bromii YE282	40518	SRP082869	81	2539482	31351.6	55028	18363	207456	1052	39.14
Ruminococcus flavefaciens AE3010	1384066	SRP078101	3	3705946	1.23532e+06	3615639	3615639	3615639	22201	45.95
Ruminococcus flavefaciens MA2007	1410670	SRP074930	33	3393520	102834	237713	59829	379736	1780	45.87
Ruminococcus flavefaciens MC2020	1410671	SRP074929	25	3123177	124927	294487	66439	742720	1323	51.92
Ruminococcus flavefaciens ND2009	1410672	SRP074935	38	3632124	95582.2	368488	95127	581500	1043	48.09
Ruminococcus flavefaciens SAb67	1265	SRP082883	36	3827240	106312	218744	55608	355923	1172	47.2
Ruminococcus flavefaciens XPD3002	1265	SRP085173	55	3637404	66134.6	163698	33449	371006	332	44.74
Ruminococcus flavefaciens Y1	1265	SRP086357	43	3675230	85470.5	174819	53825	471553	422	43.34
Ruminococcus flavefaciens YAD2003	1265	SRP082849	44	3658253	83142.1	253398	42807	503930	667	43.2
Ruminococcus flavefaciens YL228	1265	SRP082884	23	3363406	146235	309298	87892	617197	1586	45.97
Ruminococcus flavefaciens YRD2003	1265	SRP082845	54	3558115	65891	172375	38574	610748	295	49.63
Ruminococcus gnavus AGR2154	1384063	SRP078089	5	3724077	744815	2261011	1425222	2261011	9222	42.52
Ruminococcus sp. FC2018	1410617	SRP074931	35	2402818	68651.9	154118	48926	277441	1139	45.87
Ruminococcus sp. NK3A76	877411	SRP078097	2	3561124	1780562	3555444	3555444	3555444	5680	46.94
Ruminococcus sp. YE71	244362	SRP082868	51	4070332	79810.4	149678	48470	410431	344	51.1
Ruminococcus sp. YE78	1352374	SRP082871	57	4144982	72719	135162	48378	409452	503	51
Sarcina sp. DSM 11001	1266	SRP085195	87	4146280	47658.4	112383	23055	219923	1203	50.83
Selenomonas bovis 8-14-1	1410673	SRP074980	117	2614232	22343.9	47440	9907	163128	1141	59.51
Selenomonas ruminantium AB3002	1392502	SRP078123	8	3665894	458237	2141647	348105	2141647	8132	51.99
Selenomonas ruminantium AC2024	1392501	SRP078122	1	2831713	2831713	2831713	2831713	2831713	2831713	49.9
Selenomonas ruminantium ATCC 12561	1280706	SRP025353	72	3385761	47024.5	83744	21755	178266	1359	48.11
Selenomonas ruminantium C3	971	SRP082865	19	2773854	145992	275053	84904	706807	345	50.14
Selenomonas ruminantium GACV-9	971	SRP084615	40	2820932	70523.3	121132	36792	685103	1685	52.74
Selenomonas ruminantium HD4	971	SRP087906	65	3114938	47922.1	82018	27802	241408	950	50.14
Selenomonas ruminantium KH1T6	971	SRP087847	79	3642867	46112.2	103376	19225	319561	740	52.2
Selenomonas ruminantium L14	971	SRP087904	27	3299941	122220	384315	64254	841179	814	49.34
Selenomonas ruminantium subsp. lactilytica DSM 2872	971	SRP092723	24	3038757	126615	263570	94492	722577	814	49.53
Selenomonas ruminantium WCT3	971	SRP087838	37	2747791	74264.6	166611	45613	332654	1258	50.01
Selenomonas ruminantium Z108	971	SRP086339	57	3111387	54585.7	87463	35520	201843	2028	52.62
Selenomonas ruminatium S137	970	SRP086375	76	3210859	42248.1	72478	21983	197643	1036	50.85
Selenomonas sp. AE3005	1485543	SRP073894	30	2821764	94058.8	203224	63867	479853	1337	49.02
Selenomonas sp. FC4001	1408313	SRP073898	27	2882619	106764	166619	87212	380995	1392	49.61
Selenomonas sp. ND2010	1410618	SRP074938	67	2866549	42784.3	92949	20904	318025	1309	48.75
Sharpea azabuensis DSM 18934	1410674	SRP074969	94	2409558	25633.6	44065	16787	106656	1021	37.09
Sharpea azabuensis DSM 20406	322505	SRP085180	140	2401553	17154	30728	9043	104482	1053	37.29
Sharpea azabuensis KH1P5	322505	SRP085202	73	2329155	31906.2	54711	17491	144397	1599	37.1
Sharpea azabuensis KH2P10	322505	SRP085201	76	2328768	30641.7	53783	15076	144105	1636	37.1
Shigella sonnei NLAE-zl-G496	624	SRP087836	109	4913848	45081.2	104329	24662	394441	911	50.34
Staphylococcus epidermidis AG42	1458470	SRP078118	9	2567727	285303	2446059	2446059	2446059	8389	32.11
Staphylococcus epidermidis NLAE-zl-G239	1282	SRP086373	32	2474143	77317	120706	54102	745981	454	31.92
Streptococcus bovis 2B	1410675	SRP074983	10	1918914	191891	693651	114731	836219	1003	37.08
Streptococcus bovis AG46	1335	SRP078116	1	1930741	1930741	1930741	1930741	1930741	1930741	37.45
Streptococcus bovis B315	1280690	SRP025369	13	1782308	137101	209685	93431	651795	1077	37.2
Streptococcus bovis C277	1335	SRP086342	9	1825416	202824	622277	104763	782771	1284	37.31
Streptococcus bovis ES1	1335	SRP086345	11	1826606	166055	664147	105605	783067	1249	37.31
Streptococcus bovis JB1	1294274	SRP082880	30	1965743	65524.8	153828	47983	451709	1128	37.59
Streptococcus bovis SN033	1280704	SRP025355	13	1843423	141802	241940	96957	915989	1213	37.05
Streptococcus equinus AR3	1335	SRP087914	16	2021307	126332	605215	51445	617532	1140	37.35
Streptococcus equinus GA-1	1335	SRP084614	11	1799853	163623	1010891	66768	1010891	1134	37.24
Streptococcus equinus H24	1335	SRP087909	12	1873281	156107	436280	107208	725136	1202	37.19
Streptococcus equinus MPR1	1335	SRP087916	24	1863286	77636.9	146849	50421	255307	1240	37.12
Streptococcus equinus MPR2	1335	SRP087925	23	1861139	80919.1	146835	51224	255284	1144	37.12
Streptococcus equinus MPR4	1335	SRP087915	15	1910392	127359	292648	52155	436955	1156	37.28
Streptococcus equinus pGA-7	1335	SRP085189	7	1796946	256707	970426	110798	970426	6420	37.3
Streptococcus equinus pR-5	1335	SRP085190	12	1820610	151718	227927	99573	772352	1084	37.22
Streptococcus equinus Sb04	1335	SRP087910	22	1876625	85301.1	489279	55970	574077	1008	36.82
Streptococcus equinus Sb05	1335	SRP087911	8	1962006	245251	1308859	112335	1308859	4374	37.89
Streptococcus equinus Sb09	1335	SRP087923	19	2041745	107460	230380	91607	561582	1051	37.21
Streptococcus equinus Sb10	1335	SRP087912	7	1888190	269741	1469060	113840	1469060	1029	37.65
Streptococcus equinus Sb13	1335	SRP087913	16	1874783	117174	455848	107999	784088	1054	37.57
Streptococcus equinus Sb17	1335	SRP087917	13	1909978	146921	1471378	108155	1471378	1051	37.68
Streptococcus equinus Sb18	1335	SRP087918	27	1991056	73742.8	543616	52307	620889	1051	37.49
Streptococcus equinus Sb20	1335	SRP087922	10	1894444	189444	415874	107195	668769	1878	37.74
Streptococcus equinus SI	1335	SRP087920	14	1910824	136487	227171	87691	692870	754	37.1
Streptococcus equinus Ye01	1335	SRP087919	19	1931095	101637	254730	73813	794136	1249	37.25
Streptococcus gallolyticus LMG 15572	315405	SRP085176	26	2368393	91092	369841	41613	671155	831	37.64
Streptococcus gallolyticus VTM1R27	315405	SRP084628	21	2181509	103881	518059	44565	685994	591	37.45
Streptococcus gallolyticus VTM1R29	315405	SRP085198	26	2192410	84323.5	488180	40574	692415	2379	37.43
Streptococcus gallolyticus VTM2R47	315405	SRP085191	34	2177997	64058.7	92485	33298	241292	1626	37.47
Streptococcus gallolyticus VTM3R24	315405	SRP085194	14	2172951	155211	278295	62896	768902	1731	37.44
Streptococcus gallolyticus VTM3R42	315405	SRP085188	15	2174404	144960	277932	62903	769023	1147	37.45
Streptococcus henryi A-4	439219	SRP084607	67	2424832	36191.5	64752	21891	160584	289	38.53
Streptococcus sp. 45	1306	SRP087905	14	1863854	133132	443870	107419	772429	1442	37.66
Streptococcus sp. NLAE-zl-C503	1306	SRP087868	22	1936536	88024.4	242676	57703	530078	1070	40.92
Succiniclasticum ruminis DSM11005	40841	SRP086371	35	2897489	82785.4	157468	38220	283441	1006	49.08
Succiniclasticum ruminis DSM 9236	40841	SRP087883	41	2539707	61944.1	117902	26438	290060	1111	49.69
Succinivibrio dextrinosolvens 22B	83771	SRP086355	185	3121179	16871.2	30292	8345	211514	382	38.82
Succinivibrio dextrinosolvens ACV-10	83771	SRP084613	94	2961737	31507.8	58270	16050	178213	1072	39.65
Succinivibrio dextrinosolvens H5	1410676	SRP074944	110	2672352	24294.1	52798	16373	140535	229	38.95
The Hungate 1000. A catalogue of reference genomes from the rumen microbiome.: Rumen Methanol Enrichment MEC1 Co-Culture		SRP104824	49740	16998340	341.74	247	241	395443	200	36.25
Treponema bryantii B25	163	SRP086356	28	3432571	122592	379874	108160	622173	1346	38.4
Treponema bryantii NK4A124	877418	SRP025384	28	3309485	118196	220528	55675	405485	1458	40.22
Treponema bryantii XBD1002	163	SRP085172	25	3191345	127654	266175	106269	425035	1310	39.97
Treponema sp. C6A8	1410609	SRP074954	24	2868135	119506	198191	68541	849660	1202	40.7
